# Multiscale RNA editing analysis reveals cell type–specific regulatory programs across disease states in acute myeloid leukemia

**DOI:** 10.64898/2026.02.04.703797

**Authors:** Tongjun Gu, Doan Bui, Guru Subramanian Guru Murthy, Anne E. Kwitek

**Author notes:** Corresponding author: Tongjun Gu, PhD, Versiti Blood Research Institute, 8727 W Watertown Plank Rd, Milwaukee, WI 53226.

## Abstract

**Background:** Acute myeloid leukemia (AML) is characterized by marked cellular heterogeneity and immune dysregulation. Adenosine-to-inosine (A-to-I) RNA editing, primarily catalyzed by ADAR and ADARB1, represents an important post-transcriptional regulatory mechanism, yet its condition- and cell type–specific landscape in AML remains poorly defined, particularly at single-cell resolution.

**Methods:** We analyzed publicly available single-cell RNA sequencing data from healthy donors (HL), newly diagnosed AML (ND), remission (RM), and persistent disease (PO), integrating single-cell and pseudo-bulk analyses in a multiscale framework. RNA editing sites were identified using a stringent discovery pipeline and quantified at both pseudo-bulk and cell type–resolved levels. Differential RNA editing was assessed using regression-based read-count models, primarily beta-binomial regression with subject-specific random effects when applicable. Pairwise contrasts between clinical conditions were evaluated using delta-method inference, with statistical significance defined by false discovery rate and a minimum effect-size threshold. Selected editing sites were examined in independent human AML cohorts for validation and clinical association.

**Results:** We identified 2,875 recurrent A-to-I RNA editing sites enriched in intronic and 3′ untranslated regions and linked to immune and inflammatory pathways. At the pseudo-bulk level, 150 sites were differentially edited across clinical states, and global RNA editing varied by condition, showing an overall negative association with ADAR and ADARB1 expression with context-dependent exceptions. Cell type–resolved analyses identified 148 differentially edited sites with strong lineage specificity. In ND, leukemia-associated cell states consistently exhibited lower editing than lineage-matched healthy counterparts. T cells consistently harbored differential editing signals across all condition contrasts, while progenitor-like cells showed the strongest RM-versus-ND differences despite minimal changes in global editing. Notable editing events were observed in *GBP4, SPN, TNFSF10, EMB*, and *FKBP5*. Several candidate sites were validated in independent AML cohorts and were associated with clinical features.

**Conclusions:** This multiscale analysis reveals that RNA editing in AML is condition- and cell type–specific and is not fully captured by bulk transcriptomic measures. Site-specific, lineage-restricted RNA editing represents a distinct regulatory layer that reflects disease state and cellular context, highlighting its potential relevance for understanding AML biology and informing future biomarker development.
