## Supplementary Tables for "Multiscale RNA editing analysis reveals cell type–specific regulatory programs across disease states in acute myeloid leukemia": Suppl_Table_1_studyPopulation.xlsx

### Sheet: Sheet1
Supplementary Table 1, Study population and clinical information.
seqID	Conditions	seqID2	indID_Time	indID	Bases	BioSample	Bytes	Experiment	Source_name	Days.from.diagnosis	Gender	Age	Blast.count	Cytogenetics	Common.translocation	Remarks	Cell.number	UMIs.min	UMIs.mean	UMIs.max	Genes.min	Genes.mean	Genes.max	num.bulkEditingSites
SRR8521656	ND	GSM3587924	AML1012-D0	AML1012	5835501650	SAMN10861649	7195709860	SRX5324495	Bone marrow aspirate from AML patient	D0	F	32	0.65	46,XX,inv(16)(p13q22)[4]/48,idem,+8,+21[16]	CBFB-MYH11	Newly diagnosed AML, pre-treatment.	1136	1002	2308	14065	501	939	3370	53
SRR8521658	ND	GSM3587926	AML210A-D0	AML210A	10781880250	SAMN10861647	13100340889	SRX5324497	Bone marrow aspirate from AML patient	D0	M	67	0.83	46,XY[20]	NA	Newly diagnosed AML with myelomonocytic differentiation, pre-treatment.	748	1001	2684	20440	500	997	4097	223
SRR8521662	RM	GSM3587930	AML314-D31	AML314	8548748000	SAMN10861643	10817079800	SRX5324501	Bone marrow aspirate from AML patient	D31	M	54	0.01	46,XY[20]	NA	Morphologic remision, post-induction chemotherapy.	346	1003	3213	23606	501	1094	4211	86
SRR8521666	PO	GSM3587934	AML328-D113	AML328	7851567550	SAMN10861639	9981606010	SRX5324505	Bone marrow aspirate from AML patient	D113	F	74	0.15	45,XX,ider(3)(q10)inv(3)(q21q26.2),add(5)(q13),-7,dup(9)(q13q22)[1]/46,XX[1].nuc ish(D5S723/D5S721x2,EGR1x1)[5/100]	NA	Azacitidine + venetoclax, C4D23.	2029	1000	2231	26009	500	869	4820	198
SRR8521668	PO	GSM3587936	AML328-D171	AML328	5002766950	SAMN10861637	6360342808	SRX5324507	Bone marrow aspirate from AML patient	D171	F	74	0.3	45~46,XX,ider(3)(q10)inv(3)(q21q26.2),add(5)(q13),-7,add(9)?dup(9)(q13q22),add(17)(p11.2)[4],+mar[5][cp13]/43~44,idem,add(3)(q12)[2],der(9)t(9;9)(p22;q13),der(15;16)(q10,q10),-17,del(18)(q?21)[2],+mar[2][cp7]	NA	Azacitidine + venetoclax, C6D17.	1402	1000	1974	20053	500	852	4467	86
SRR8521670	PO	GSM3587938	AML328-D29	AML328	6054584000	SAMN10861635	7691506057	SRX5324509	Bone marrow aspirate from AML patient	D29	F	74	0.2	45,XX,ider(3)(q10)inv(3)(q21q26.2),add(5)(q13),-7,add(9)?dup(q13q22)[7]/45,idem,add(16)(q13)[cp3]	NA	Azacitidine + venetoclax, C1D27.	1880	1000	3016	23384	501	1313	5207	73
SRR8521673	ND	GSM3587941	AML329-D0	AML329	6697749800	SAMN10861633	8369522473	SRX5324512	Bone marrow aspirate from AML patient	D0	F	73	0.37	46,XX[20]	NA	Newly diagnosed AML with monocytic differentiation, pre-treatment.	525	1005	3444	27174	501	1142	4679	50
SRR8521675	RM	GSM3587943	AML329-D20	AML329	9252341650	SAMN10861655	11185214646	SRX5324514	Bone marrow aspirate from AML patient	D20	F	73	<1%	Unknown	NA	Post 7+3 induction chemotherapy, ablated marrow.	953	1000	3394	38276	500	1169	5859	242
SRR8521677	RM	GSM3587945	AML329-D37	AML329	8029427850	SAMN10861653	9694853988	SRX5324516	Bone marrow aspirate from AML patient	D37	F	73	0.03	Unknown	NA	Remission.	224	1041	4222	31916	500	1135	4530	66
SRR8521679	ND	GSM3587947	AML371-D0	AML371	4059125400	SAMN10861650	5032882964	SRX5324518	Bone marrow aspirate from AML patient	D0	M	51	0.16	46,XY,der(16)t(16;18)(p1?2;p11.3)del(16)(q22q24),der(18)t(16;18)(p12;p11.3)[20].ish der(16)(18pter+,5'CBFB+),der(18)(pter-)	NA	Newly diagnosed AML with monocytic differentiation, pre-treatment.	756	1001	2452	17127	503	997	3376	54
SRR8521683	ND	GSM3587951	AML419A-D0	AML419A	9253135250	SAMN10861701	11574945070	SRX5324522	Bone marrow aspirate from AML patient	D0	F	54	0.6	46,XX[20]	NA	Newly diagnosed AML with monocytic differentiation, pre-treatment.	1189	1001	2965	28543	501	1181	5709	223
SRR8521692	ND	GSM3587960	AML475-D0	AML475	8566852800	SAMN10861692	10067110823	SRX5324531	Bone marrow aspirate from AML patient	D0	M	70	1% (76% promono-cytes)	46,XY	NA	Newly diagnosed AML with monocytic differentiation, pre-treatment.	423	1014	2757	10776	500	953	2624	545
SRR8521694	RM	GSM3587962	AML475-D29	AML475	9835951450	SAMN10861690	11506829211	SRX5324533	Bone marrow aspirate from AML patient	D29	M	70	0.01	46,XY[20]	NA	Morphologic remission, post-induction chemotherapy.	102	1122	7556	99612	504	1421	4793	155
SRR8521696	ND	GSM3587964	AML556-D0	AML556	5280236300	SAMN10861688	6403526407	SRX5324535	Bone marrow aspirate from AML patient	D0	M	70	0.79	46,XY	NA	Newly diagnosed AML with myelomonocytic differentiation, pre-treatment. Also diagnosed with smoldering myeloma at the same time.	2328	1002	2956	35998	503	1145	5475	261
SRR8521698	RM	GSM3587966	AML556-D15	AML556	2915000600	SAMN10861686	3529665847	SRX5324537	Bone marrow aspirate from AML patient	D15	M	70	0	Not performed	NA	Ablated, post-induction chemotherapy.	1203	1001	2038	23484	500	827	4700	75
SRR8521700	RM	GSM3587968	AML556-D31	AML556	11166421100	SAMN10861684	13549609197	SRX5324539	Bone marrow aspirate from AML patient	D31	M	70	0.04	46,XY[20]	NA	Morphologic remission, post-induction chemotherapy.	1451	1003	3241	21859	501	1115	4259	286
SRR8521702	ND	GSM3587970	AML707B-D0	AML707B	6689914700	SAMN10861710	8441860208	SRX5324541	Bone marrow aspirate from AML patient	D0	M	26	0.76	45,X,-Y,t(8;21)(q22;q22)[10]/45,idem,t(2;5)(p21;q31)[9]/46,XY[1]	RUNX1-RUNX1T1	Newly diagnosed AML, pre-treatment.	1586	1000	3137	21135	500	1192	4583	114
SRR8521706	RM	GSM3587974	AML707B-D18	AML707B	7874056000	SAMN10861706	9934898360	SRX5324545	Bone marrow aspirate from AML patient	D18	M	26	0.06	Unknown	NA	Day 17 post 7+3 induction chemotherapy.	1673	1000	2056	29492	500	829	6074	198
SRR8521723	ND	GSM3587991	AML921A-D0	AML921A	8301876100	SAMN10861674	10452009975	SRX5324562	Bone marrow aspirate from AML patient	D0	M	42	0.7	46,XY	NA	Newly diagnosed AML, pre-treatment.	3813	1002	2948	27055	501	1186	5336	161
SRR8521732	HL	GSM3587997	BM2	BM2	6292409700	SAMN10861666	7744613766	SRX5324569	Bone marrow aspirate from healthy donor	NA	M	21	NA	Unknown	NA		188	1180	3908	19653	503	1129	3430	54
SRR8521733	HL	GSM3587999	BM3	BM3	6234995700	SAMN10861665	7379076776	SRX5324570	Bone marrow aspirate from healthy donor	NA	M	56	NA	Unknown	NA		643	1007	3093	26834	500	1087	5023	68
SRR8521735	HL	GSM3588001	BM4	BM4	20252107300	SAMN10861668	24819987672	SRX5324572	Bone marrow aspirate from healthy donor	NA	M	23	NA	Unknown	NA		3738	1000	4059	39196	500	1346	6744	567
SRR8521737	HL	GSM3588002	BM5-34p	BM5-34p	6330963150	SAMN10861662	7695710867	SRX5324574	Bone marrow aspirate from healthy donor	NA	M	45	NA	Unknown	NA	Not cryopreserved.	1431	1000	2822	16225	500	1048	3497	565
SRR8521738	HL	GSM3588003	BM5-34p38n	BM5-34p	3305311500	SAMN10861661	4036748563	SRX5324575	Bone marrow aspirate from healthy donor	NA	M	45	NA	Unknown	NA	Not cryopreserved. These cells were downsampled for clustering in Figure 1 (see Methods).	1590	1005	2558	11932	501	967	2737	108
Notes: except the columns of conditions and num.bulkEditingSites were annotated in this study, the other columns were obtained from GEO with BioProject access number: PRJNA477870.
Notes: Blue denotes the newly diagnosed AML group (ND); green, patients who achieved remission after treatment (RM); red, post-treatment patients with >15% blasts (PO); yellow, healthy individuals (HL).
