## Supplementary Tables for "Multiscale RNA editing analysis reveals cell type–specific regulatory programs across disease states in acute myeloid leukemia": Suppl_Table_6_bulk_sites_gprofiler_ND_vs_HL.xlsx

### Sheet: Suppl_Table_6_bulk_sites_gprofi
Supplementary Table 6, Enriched functions of the genes hosting significantly differential edited sites in the comparison between ND and HL.
source	term_name	p_value	term_size	query_size	intersection_size	precision	recall	term_id	effective_domain_size	source_order	parents
GO:BP	response to external stimulus	0.00021906	2415	29	15	0.517241	0.00621118	GO:0009605	21026	3519	GO:0050896
GO:BP	regulation of response to external stimulus	0.00182215	1082	29	10	0.344828	0.00924214	GO:0032101	21026	7318	GO:0009605|GO:0048583
GO:BP	positive regulation of cell adhesion	0.00622009	488	29	7	0.241379	0.0143443	GO:0045785	21026	11455	GO:0007155|GO:0030155|GO:0048522
GO:BP	positive regulation of cellular component biogenesis	0.00779251	505	29	7	0.241379	0.0138614	GO:0044089	21026	10814	GO:0044085|GO:0044087|GO:0048522
GO:BP	positive regulation of cell-cell adhesion	0.00862762	328	29	6	0.206897	0.0182927	GO:0022409	21026	6568	GO:0022407|GO:0045785|GO:0098609
GO:BP	positive regulation of cellular process	0.010516	5920	29	20	0.689655	0.00337838	GO:0048522	21026	12638	GO:0009987|GO:0048518|GO:0050794
GO:BP	regulation of response to biotic stimulus	0.0120907	540	29	7	0.241379	0.012963	GO:0002831	21026	1339	GO:0009607|GO:0048583
GO:BP	positive regulation of protein-containing complex assembly	0.013365	201	29	5	0.172414	0.0248756	GO:0031334	21026	7086	GO:0043254|GO:0044089|GO:0051130|GO:0065003
GO:BP	regulation of cell adhesion	0.0151062	794	29	8	0.275862	0.0100756	GO:0030155	21026	6655	GO:0007155|GO:0050794
GO:BP	response to chemical	0.0201805	3909	29	16	0.551724	0.00409312	GO:0042221	21026	9956	GO:0050896
GO:BP	negative regulation of response to external stimulus	0.0224962	388	29	6	0.206897	0.0154639	GO:0032102	21026	7319	GO:0009605|GO:0032101|GO:0048585
GO:BP	regulation of response to stimulus	0.0267588	3993	29	16	0.551724	0.00400701	GO:0048583	21026	12687	GO:0050789|GO:0050896
GO:BP	positive regulation of biological process	0.0269134	6264	29	20	0.689655	0.00319285	GO:0048518	21026	12634	GO:0008150|GO:0050789
GO:BP	regulation of protein-containing complex assembly	0.0356926	421	29	6	0.206897	0.0142518	GO:0043254	21026	10492	GO:0044087|GO:0051128|GO:0065003
GO:BP	cell adhesion	0.0400665	1530	29	10	0.344828	0.00653595	GO:0007155	21026	2706	GO:0009987
GO:CC	focal adhesion	0.00410424	426	30	6	0.2	0.0140845	GO:0005925	22149	438	GO:0030055
GO:CC	cell-substrate junction	0.00467712	436	30	6	0.2	0.0137615	GO:0030055	22149	845	GO:0070161
GO:CC	cell projection	0.00839365	2441	30	12	0.4	0.00491602	GO:0042995	22149	1807	GO:0110165
GO:CC	secretory vesicle	0.0164894	1099	30	8	0.266667	0.00727934	GO:0099503	22149	3293	GO:0031410
GO:CC	lamellipodium	0.0332028	204	30	4	0.133333	0.0196078	GO:0030027	22149	843	GO:0031252|GO:0120025
GO:CC	secretory granule	0.0351562	907	30	7	0.233333	0.00771775	GO:0030141	22149	891	GO:0012505|GO:0099503
HPA	Lung; macrophages[â‰¥Medium]	0.00273461	4888	24	21	0.875	0.00429624	HPA:0300412	10995	457	HPA:0300411
HPA	Bone marrow; hematopoietic cells[â‰¥Medium]	0.0111657	4256	24	19	0.791667	0.00446429	HPA:0040082	10995	52	HPA:0040081
HPA	Lung; macrophages[â‰¥Low]	0.0246049	6768	24	23	0.958333	0.00339835	HPA:0300411	10995	456	HPA:0300000
HPA	Duodenum; paneth cells[â‰¥Medium]	0.0321698	252	24	5	0.208333	0.0198413	HPA:0151352	10995	279	HPA:0151351
MIRNA	hsa-mir-4672	0.0177137	1533	29	11	0.37931	0.00717547	MIRNA:hsa-mir-4672	16638	36	MIRNA:000000
MIRNA	hsa-mir-548ai	0.0417221	838	29	8	0.275862	0.00954654	MIRNA:hsa-mir-548ai	16638	203	MIRNA:000000
MIRNA	hsa-mir-548ag	0.0417221	838	29	8	0.275862	0.00954654	MIRNA:hsa-mir-548ag	16638	1650	MIRNA:000000
