## Supplementary Tables for "Multiscale RNA editing analysis reveals cell type–specific regulatory programs across disease states in acute myeloid leukemia": Suppl_Table_7_bulk_sites_gprofiler_PO_vs_HL.tsv.xlsx

### Sheet: Suppl_Table_7_bulk_sites_gprofi
Supplementary Table 7, Enriched functions of the genes hosting significantly differential edited sites in the comparison between PO and HL.
source	term_name	p_value	term_size	query_size	intersection_size	precision	recall	term_id	effective_domain_size	source_order	parents
GO:CC	vesicle	0.00200313	4033	35	18	0.514286	0.00446318	GO:0031982	22149	1199	GO:0043227
GO:CC	cytoplasm	0.0105861	12527	35	31	0.885714	0.00247465	GO:0005737	22149	304	GO:0005622|GO:0110165
GO:CC	extracellular exosome	0.0128359	2111	35	12	0.342857	0.00568451	GO:0070062	22149	2353	GO:0005615|GO:1903561
GO:CC	extracellular vesicle	0.0147456	2141	35	12	0.342857	0.00560486	GO:1903561	22149	3657	GO:0031982|GO:0065010
GO:CC	extracellular organelle	0.0148134	2142	35	12	0.342857	0.00560224	GO:0043230	22149	1844	GO:0005576|GO:0043226
GO:CC	extracellular membrane-bounded organelle	0.0148134	2142	35	12	0.342857	0.00560224	GO:0065010	22149	2333	GO:0043227|GO:0043230
GO:CC	secretory granule	0.0153791	907	35	8	0.228571	0.00882029	GO:0030141	22149	891	GO:0012505|GO:0099503
GO:CC	bounding membrane of organelle	0.0240339	2251	35	12	0.342857	0.00533096	GO:0098588	22149	3147	GO:0031090
GO:CC	membrane	0.0241133	9953	35	27	0.771429	0.00271275	GO:0016020	22149	699	GO:0110165
GO:CC	endocytic vesicle	0.0487035	351	35	5	0.142857	0.014245	GO:0030139	22149	889	GO:0031410
GO:MF	cell adhesion molecule binding	0.0164643	564	35	7	0.2	0.0124113	GO:0050839	20246	7357	GO:0005515
MIRNA	hsa-mir-583	0.0329903	1268	36	11	0.305556	0.00867508	MIRNA:hsa-mir-583	16638	928	MIRNA:000000
MIRNA	hsa-mir-4762-3p	0.0403068	1296	36	11	0.305556	0.00848765	MIRNA:hsa-mir-4762-3p	16638	1545	MIRNA:000000
MIRNA	hsa-mir-10a	0.0446155	858	36	9	0.25	0.0104895	MIRNA:hsa-mir-10a	16638	41	MIRNA:000000
MIRNA	hsa-mir-10b	0.0446155	858	36	9	0.25	0.0104895	MIRNA:hsa-mir-10b	16638	1486	MIRNA:000000
REAC	Innate Immune System	0.00407928	1100	25	11	0.44	0.01	REAC:R-HSA-168249	11004	1217	REAC:R-HSA-168256
REAC	Neutrophil degranulation	0.0239375	476	25	7	0.28	0.0147059	REAC:R-HSA-6798695	11004	1609	REAC:R-HSA-168249
