## Supplementary Tables for "Multiscale RNA editing analysis reveals cell type–specific regulatory programs across disease states in acute myeloid leukemia": Suppl_Table_8_bulk_sites_gprofiler_PO_vs_ND.tsv.xlsx

### Sheet: Suppl_Table_8_bulk_sites_gprofi
Supplementary Table 8, Enriched functions of the genes hosting significantly differential edited sites in the comparison between PO and ND.
source	term_name	p_value	term_size	query_size	intersection_size	precision	recall	term_id	effective_domain_size	source_order	parents
GO:BP	regulation of vesicle-mediated transport	0.00204411	531	55	10	0.181818	0.0188324	GO:0060627	21026	14590	GO:0016192|GO:0050794|GO:0051049
GO:BP	biological process involved in interspecies interaction between organisms	0.00280234	1759	55	17	0.309091	0.00966458	GO:0044419	21026	10892	GO:0008150
GO:BP	vesicle-mediated transport	0.00377628	1592	55	16	0.290909	0.0100503	GO:0016192	21026	5143	GO:0006810|GO:0009987
GO:BP	response to bacterium	0.00473882	728	55	11	0.2	0.0151099	GO:0009617	21026	3529	GO:0051707
GO:BP	positive regulation of cellular process	0.005971	5920	55	32	0.581818	0.00540541	GO:0048522	21026	12638	GO:0009987|GO:0048518|GO:0050794
GO:BP	positive regulation of biological process	0.00635097	6264	55	33	0.6	0.0052682	GO:0048518	21026	12634	GO:0008150|GO:0050789
GO:BP	response to oxygen-containing compound	0.00699156	1669	55	16	0.290909	0.00958658	GO:1901700	21026	21371	GO:0042221
GO:BP	protein metabolic process	0.00717955	4721	55	28	0.509091	0.00593095	GO:0019538	21026	5841	GO:0043170|GO:0044238
GO:BP	apoptotic process	0.0094975	1923	55	17	0.309091	0.00884035	GO:0006915	21026	2553	GO:0012501
GO:BP	programmed cell death	0.0147571	1987	55	17	0.309091	0.00855561	GO:0012501	21026	4551	GO:0008219
GO:BP	cell death	0.0151599	1991	55	17	0.309091	0.00853842	GO:0008219	21026	3132	GO:0009987
GO:BP	response to other organism	0.0189506	1592	55	15	0.272727	0.00942211	GO:0051707	21026	13714	GO:0043207|GO:0044419
GO:BP	response to external biotic stimulus	0.0193854	1595	55	15	0.272727	0.00940439	GO:0043207	21026	10480	GO:0009605|GO:0009607
GO:BP	regulation of localization	0.0195121	2029	55	17	0.309091	0.00837851	GO:0032879	21026	7819	GO:0050789|GO:0051179
GO:BP	regulation of transport	0.0212151	1607	55	15	0.272727	0.00933416	GO:0051049	21026	13286	GO:0006810|GO:0032879
GO:BP	protein catabolic process	0.0222868	1030	55	12	0.218182	0.0116505	GO:0030163	21026	6658	GO:0009057|GO:0019538
GO:BP	response to biotic stimulus	0.0259079	1634	55	15	0.272727	0.00917993	GO:0009607	21026	3521	GO:0050896
GO:BP	positive regulation of cell-cell adhesion	0.0450189	328	55	7	0.127273	0.0213415	GO:0022409	21026	6568	GO:0022407|GO:0045785|GO:0098609
GO:BP	response to external stimulus	0.0491883	2415	55	18	0.327273	0.00745342	GO:0009605	21026	3519	GO:0050896
GO:CC	vesicle	2.42843e-07	4033	57	31	0.54386	0.00768659	GO:0031982	22149	1199	GO:0043227
GO:CC	cytoplasmic vesicle	7.06121e-06	2556	57	23	0.403509	0.00899844	GO:0031410	22149	1078	GO:0005737|GO:0097708
GO:CC	intracellular vesicle	7.38119e-06	2562	57	23	0.403509	0.00897736	GO:0097708	22149	3068	GO:0031982|GO:0043231
GO:CC	bounding membrane of organelle	2.02119e-05	2251	57	21	0.368421	0.00932919	GO:0098588	22149	3147	GO:0031090
GO:CC	cytoplasmic vesicle membrane	0.000113884	1252	57	15	0.263158	0.0119808	GO:0030659	22149	923	GO:0012506|GO:0031410
GO:CC	vesicle membrane	0.00013797	1271	57	15	0.263158	0.0118017	GO:0012506	22149	667	GO:0031090|GO:0031982
GO:CC	cytoplasm	0.000526395	12527	57	49	0.859649	0.00391155	GO:0005737	22149	304	GO:0005622|GO:0110165
GO:CC	cytosol	0.000536283	5534	57	31	0.54386	0.00560173	GO:0005829	22149	367	GO:0005737|GO:0110165
GO:CC	lysosome	0.000987936	770	57	11	0.192982	0.0142857	GO:0005764	22149	319	GO:0000323
GO:CC	lytic vacuole	0.000987936	770	57	11	0.192982	0.0142857	GO:0000323	22149	50	GO:0005773
GO:CC	endomembrane system	0.0015923	4872	57	28	0.491228	0.00574713	GO:0012505	22149	666	GO:0110165
GO:CC	vacuole	0.00304078	867	57	11	0.192982	0.0126874	GO:0005773	22149	327	GO:0005737|GO:0043231
GO:CC	extracellular exosome	0.00389192	2111	57	17	0.298246	0.00805306	GO:0070062	22149	2353	GO:0005615|GO:1903561
GO:CC	secretory granule	0.00463218	907	57	11	0.192982	0.0121279	GO:0030141	22149	891	GO:0012505|GO:0099503
GO:CC	extracellular vesicle	0.00468455	2141	57	17	0.298246	0.00794021	GO:1903561	22149	3657	GO:0031982|GO:0065010
GO:CC	extracellular membrane-bounded organelle	0.0047133	2142	57	17	0.298246	0.00793651	GO:0065010	22149	2333	GO:0043227|GO:0043230
GO:CC	extracellular organelle	0.0047133	2142	57	17	0.298246	0.00793651	GO:0043230	22149	1844	GO:0005576|GO:0043226
GO:CC	secretory vesicle	0.00516012	1099	57	12	0.210526	0.010919	GO:0099503	22149	3293	GO:0031410
GO:CC	endocytic vesicle	0.00874236	351	57	7	0.122807	0.019943	GO:0030139	22149	889	GO:0031410
GO:CC	organelle	0.0104982	16936	57	55	0.964912	0.00324752	GO:0043226	22149	1840	GO:0110165
GO:CC	phagocytic vesicle	0.0105373	147	57	5	0.0877193	0.0340136	GO:0045335	22149	2124	GO:0030139
GO:CC	membrane-bounded organelle	0.0139435	15780	57	53	0.929825	0.00335868	GO:0043227	22149	1841	GO:0043226
GO:CC	intracellular membrane-bounded organelle	0.0162974	14727	57	51	0.894737	0.00346303	GO:0043231	22149	1845	GO:0043227|GO:0043229
GO:CC	endosome	0.0233246	1083	57	11	0.192982	0.010157	GO:0005768	22149	323	GO:0012505|GO:0031410
GO:CC	focal adhesion	0.0295399	426	57	7	0.122807	0.0164319	GO:0005925	22149	438	GO:0030055
GO:CC	ficolin-1-rich granule	0.0305427	184	57	5	0.0877193	0.0271739	GO:0101002	22149	3312	GO:0030141
GO:CC	organelle membrane	0.0317849	3842	57	22	0.385965	0.00572618	GO:0031090	22149	1017	GO:0016020|GO:0043227
GO:CC	cell-substrate junction	0.0341062	436	57	7	0.122807	0.016055	GO:0030055	22149	845	GO:0070161
GO:CC	extracellular space	0.0369356	3315	57	20	0.350877	0.00603318	GO:0005615	22149	227	GO:0005576|GO:0110165
GO:CC	intracellular organelle	0.0379059	16147	57	53	0.929825	0.00328234	GO:0043229	22149	1843	GO:0005622|GO:0043226
GO:CC	glutamatergic synapse	0.0401373	602	57	8	0.140351	0.013289	GO:0098978	22149	3246	GO:0045202
GO:CC	lamellipodium	0.0494733	204	57	5	0.0877193	0.0245098	GO:0030027	22149	843	GO:0031252|GO:0120025
GO:MF	enzyme binding	0.00131555	2107	57	19	0.333333	0.00901756	GO:0019899	20246	3492	GO:0005515
GO:MF	chromatin binding	0.00512144	636	57	10	0.175439	0.0157233	GO:0003682	20246	316	GO:0005488
HP	Pineal cyst	0.01649	10	24	3	0.125	0.3	HP:0012683	5080	9029	HP:0010576|HP:0012681
HP	Abnormal pineal morphology	0.0389366	13	24	3	0.125	0.230769	HP:0012681	5080	9027	HP:0012443|HP:0012680
HPA	Bone marrow; hematopoietic cells[â‰¥Low]	0.000306407	6487	50	45	0.9	0.00693695	HPA:0040081	10995	51	HPA:0040000
HPA	Bone marrow	0.000306407	6487	50	45	0.9	0.00693695	HPA:0040000	10995	50	HPA:0000000
HPA	Tonsil	0.00151165	7774	50	48	0.96	0.00617443	HPA:0600000	10995	857	HPA:0000000
HPA	Lymph node	0.00198486	6518	50	44	0.88	0.00675054	HPA:0310000	10995	459	HPA:0000000
HPA	Lymph node; non-germinal center cells[â‰¥Low]	0.0032648	6054	50	42	0.84	0.00693756	HPA:0310441	10995	463	HPA:0310000
HPA	Tonsil; germinal center cells[â‰¥Low]	0.00895847	5981	50	41	0.82	0.00685504	HPA:0600431	10995	858	HPA:0600000
HPA	Tonsil; non-germinal center cells[â‰¥Low]	0.0177377	6115	50	41	0.82	0.00670482	HPA:0600441	10995	861	HPA:0600000
HPA	Lymph node; germinal center cells[â‰¥Low]	0.0371731	5049	50	36	0.72	0.00713012	HPA:0310431	10995	460	HPA:0310000
KEGG	Endocytosis	0.000677287	248	37	8	0.216216	0.0322581	KEGG:04144	8484	280	KEGG:00000
MIRNA	hsa-mir-3646	0.000392928	1942	56	21	0.375	0.0108136	MIRNA:hsa-mir-3646	16638	769	MIRNA:000000
MIRNA	hsa-mir-656	0.00271819	1144	56	15	0.267857	0.0131119	MIRNA:hsa-mir-656	16638	1070	MIRNA:000000
MIRNA	hsa-mir-6833-5p	0.00707174	85	56	5	0.0892857	0.0588235	MIRNA:hsa-mir-6833-5p	16638	1940	MIRNA:000000
MIRNA	hsa-mir-3200-3p	0.0102113	437	56	9	0.160714	0.020595	MIRNA:hsa-mir-3200-3p	16638	1537	MIRNA:000000
MIRNA	hsa-mir-300	0.0374457	1425	56	15	0.267857	0.0105263	MIRNA:hsa-mir-300	16638	1953	MIRNA:000000
MIRNA	hsa-mir-3653	0.038197	1256	56	14	0.25	0.0111465	MIRNA:hsa-mir-3653	16638	444	MIRNA:000000
MIRNA	hsa-mir-548m	0.0488333	959	56	12	0.214286	0.012513	MIRNA:hsa-mir-548m	16638	132	MIRNA:000000
REAC	Immune System	0.00119657	2085	44	22	0.5	0.0105516	REAC:R-HSA-168256	11004	1183	REAC:0000000
REAC	Innate Immune System	0.0221358	1100	44	14	0.318182	0.0127273	REAC:R-HSA-168249	11004	1217	REAC:R-HSA-168256
REAC	Regulation of signaling by CBL	0.028151	21	44	3	0.0681818	0.142857	REAC:R-HSA-912631	11004	2065	REAC:R-HSA-512988
REAC	Neutrophil degranulation	0.0336111	476	44	9	0.204545	0.0189076	REAC:R-HSA-6798695	11004	1609	REAC:R-HSA-168249
REAC	Inactivation of CSF3 (G-CSF) signaling	0.0481414	25	44	3	0.0681818	0.12	REAC:R-HSA-9705462	11004	1191	REAC:R-HSA-9674555
