## Supplementary Tables for "Multiscale RNA editing analysis reveals cell type–specific regulatory programs across disease states in acute myeloid leukemia": Suppl_Table_9_bulk_sites_gprofiler_PO_vs_RM.tsv.xlsx

### Sheet: Suppl_Table_9_bulk_sites_gprofi
Supplementary Table 9, Enriched functions of the genes hosting significantly differential edited sites in the comparison between PO and RM.
source	term_name	p_value	term_size	query_size	intersection_size	precision	recall	term_id	effective_domain_size	source_order	parents
GO:BP	viral release from host cell	0.0197532	30	32	3	0.09375	0.1	GO:0019076	21026	5538	GO:0016032|GO:0019058|GO:0035891
GO:BP	exit from host cell	0.0197532	30	32	3	0.09375	0.1	GO:0035891	21026	9242	GO:0051701
GO:BP	vesicle-mediated transport	0.0205771	1592	32	11	0.34375	0.00690955	GO:0016192	21026	5143	GO:0006810|GO:0009987
GO:BP	mitotic cytokinetic process	0.0316793	35	32	3	0.09375	0.0857143	GO:1902410	21026	21964	GO:0000281|GO:0032506|GO:1903047
GO:CC	organelle membrane	0.00168994	3842	33	17	0.515152	0.00442478	GO:0031090	22149	1017	GO:0016020|GO:0043227
GO:CC	bounding membrane of organelle	0.00210566	2251	33	13	0.393939	0.00577521	GO:0098588	22149	3147	GO:0031090
GO:CC	endomembrane system	0.00214694	4872	33	19	0.575758	0.00389984	GO:0012505	22149	666	GO:0110165
GO:CC	extracellular exosome	0.00625333	2111	33	12	0.363636	0.00568451	GO:0070062	22149	2353	GO:0005615|GO:1903561
GO:CC	extracellular vesicle	0.00720283	2141	33	12	0.363636	0.00560486	GO:1903561	22149	3657	GO:0031982|GO:0065010
GO:CC	extracellular membrane-bounded organelle	0.00723655	2142	33	12	0.363636	0.00560224	GO:0065010	22149	2333	GO:0043227|GO:0043230
GO:CC	extracellular organelle	0.00723655	2142	33	12	0.363636	0.00560224	GO:0043230	22149	1844	GO:0005576|GO:0043226
GO:CC	lytic vacuole membrane	0.0104564	451	33	6	0.181818	0.0133038	GO:0098852	22149	3215	GO:0000323|GO:0005774
GO:CC	lysosomal membrane	0.0104564	451	33	6	0.181818	0.0133038	GO:0005765	22149	320	GO:0005764|GO:0098852
GO:CC	vesicle	0.015351	4033	33	16	0.484848	0.00396727	GO:0031982	22149	1199	GO:0043227
GO:CC	membrane	0.016483	9953	33	26	0.787879	0.00261228	GO:0016020	22149	699	GO:0110165
GO:CC	vacuolar membrane	0.0180953	498	33	6	0.181818	0.0120482	GO:0005774	22149	328	GO:0005773|GO:0098588
GO:CC	autophagosome membrane	0.0191972	58	33	3	0.0909091	0.0517241	GO:0000421	22149	71	GO:0005774|GO:0005776
GO:CC	organelle envelope	0.0222242	1329	33	9	0.272727	0.00677201	GO:0031967	22149	1187	GO:0043227|GO:0043229|GO:0110165
GO:CC	cytoplasmic side of plasma membrane	0.0224156	165	33	4	0.121212	0.0242424	GO:0009898	22149	635	GO:0005886|GO:0098562
GO:CC	cytoplasm	0.0250642	12527	33	29	0.878788	0.002315	GO:0005737	22149	304	GO:0005622|GO:0110165
GO:CC	lytic vacuole	0.0252723	770	33	7	0.212121	0.00909091	GO:0000323	22149	50	GO:0005773
GO:CC	lysosome	0.0252723	770	33	7	0.212121	0.00909091	GO:0005764	22149	319	GO:0000323
GO:CC	ficolin-1-rich granule	0.0341115	184	33	4	0.121212	0.0217391	GO:0101002	22149	3312	GO:0030141
GO:CC	amphisome membrane	0.0362866	13	33	2	0.0606061	0.153846	GO:1904930	22149	3679	GO:0000421|GO:0044753
GO:CC	cytoplasmic vesicle	0.040823	2556	33	12	0.363636	0.00469484	GO:0031410	22149	1078	GO:0005737|GO:0097708
GO:CC	intracellular vesicle	0.0417487	2562	33	12	0.363636	0.00468384	GO:0097708	22149	3068	GO:0031982|GO:0043231
GO:CC	amphisome	0.0487563	15	33	2	0.0606061	0.133333	GO:0044753	22149	2072	GO:0005776
GO:MF	enzyme binding	0.000119731	2107	33	15	0.454545	0.00711913	GO:0019899	20246	3492	GO:0005515
HP	Pineal cyst	0.00575483	10	17	3	0.176471	0.3	HP:0012683	5080	9029	HP:0010576|HP:0012681
HP	Abnormal pineal morphology	0.0136307	13	17	3	0.176471	0.230769	HP:0012681	5080	9027	HP:0012443|HP:0012680
HP	Sleepy facial expression	0.0493188	3	17	2	0.117647	0.666667	HP:0005335	5080	3613	HP:0005324
KEGG	Endocytosis	0.000714314	248	19	6	0.315789	0.0241935	KEGG:04144	8484	280	KEGG:00000
KEGG	Chemokine signaling pathway	0.0447921	190	19	4	0.210526	0.0210526	KEGG:04062	8484	255	KEGG:00000
MIRNA	hsa-mir-4653-3p	0.00449222	711	33	9	0.272727	0.0126582	MIRNA:hsa-mir-4653-3p	16638	900	MIRNA:000000
MIRNA	hsa-mir-1226	0.0346231	1156	33	10	0.30303	0.00865052	MIRNA:hsa-mir-1226	16638	1272	MIRNA:000000
MIRNA	hsa-mir-3149	0.0464613	1459	33	11	0.333333	0.00753941	MIRNA:hsa-mir-3149	16638	982	MIRNA:000000
REAC	Immune System	0.0195019	2085	20	12	0.6	0.0057554	REAC:R-HSA-168256	11004	1183	REAC:0000000
REAC	Innate Immune System	0.0198586	1100	20	9	0.45	0.00818182	REAC:R-HSA-168249	11004	1217	REAC:R-HSA-168256
REAC	Platelet activation, signaling and aggregation	0.02743	259	20	5	0.25	0.019305	REAC:R-HSA-76002	11004	1778	REAC:R-HSA-109582
REAC	Beta-catenin independent WNT signaling	0.03833	143	20	4	0.2	0.027972	REAC:R-HSA-3858494	11004	218	REAC:R-HSA-195721
REAC	Neutrophil degranulation	0.049824	476	20	6	0.3	0.012605	REAC:R-HSA-6798695	11004	1609	REAC:R-HSA-168249
WP	Corticotropin releasing hormone signaling	0.00185851	91	15	4	0.266667	0.043956	WP:WP2355	8752	106	WP:000000
