## Supplementary Tables for "Multiscale RNA editing analysis reveals cell type–specific regulatory programs across disease states in acute myeloid leukemia": Suppl_Table_10_bulk_sites_gprofiler_RM_vs_HL.tsv.xlsx

### Sheet: Suppl_Table_10_bulk_sites_gprof
Supplementary Table 10, Enriched functions of the genes hosting significantly differential edited sites in the comparison between RM and HL.
source	term_name	p_value	term_size	query_size	intersection_size	precision	recall	term_id	effective_domain_size	source_order	parents
GO:CC	phagocytic vesicle	0.00704735	147	28	4	0.142857	0.0272109	GO:0045335	22149	2124	GO:0030139
GO:CC	endocytic vesicle	0.0147964	351	28	5	0.178571	0.014245	GO:0030139	22149	889	GO:0031410
GO:CC	clathrin-coated pit	0.0260062	77	28	3	0.107143	0.038961	GO:0005905	22149	425	GO:0012505|GO:0016020
GO:MF	cell adhesion mediator activity	0.000899843	70	28	4	0.142857	0.0571429	GO:0098631	20246	8504	GO:0050839
GO:MF	cell-cell adhesion mediator activity	0.0200167	54	28	3	0.107143	0.0555556	GO:0098632	20246	8505	GO:0098631
HP	Sleepy facial expression	0.0493188	3	17	2	0.117647	0.666667	HP:0005335	5080	3613	HP:0005324
HPA	Stomach 1; glandular cells[â‰¥Medium]	0.0257818	6339	21	20	0.952381	0.00315507	HPA:0540052	10995	799	HPA:0540051
HPA	Small intestine; endocrine cells[High]	0.0282423	287	21	5	0.238095	0.0174216	HPA:0481293	10995	743	HPA:0481292
TF	Factor: c-ets-2; motif: ACCGGAWRTN	0.0390588	11183	28	26	0.928571	0.00232496	TF:M02064	20092	842	TF:M00000
