## Supplementary Tables for "Multiscale RNA editing analysis reveals cell type–specific regulatory programs across disease states in acute myeloid leukemia": Suppl_Table_11_bulk_sites_gprofiler_RM_vs_ND.tsv.xlsx

### Sheet: Suppl_Table_11_bulk_sites_gprof
Supplementary Table 11, Enriched functions of the genes hosting significantly differential edited sites in the comparison between RM and ND.
source	term_name	p_value	term_size	query_size	intersection_size	precision	recall	term_id	effective_domain_size	source_order	parents
GO:CC	vesicle	0.00184321	4033	32	17	0.53125	0.00421522	GO:0031982	22149	1199	GO:0043227
GO:CC	extracellular exosome	0.00415643	2111	32	12	0.375	0.00568451	GO:0070062	22149	2353	GO:0005615|GO:1903561
GO:CC	extracellular vesicle	0.00479392	2141	32	12	0.375	0.00560486	GO:1903561	22149	3657	GO:0031982|GO:0065010
GO:CC	extracellular organelle	0.00481658	2142	32	12	0.375	0.00560224	GO:0043230	22149	1844	GO:0005576|GO:0043226
GO:CC	extracellular membrane-bounded organelle	0.00481658	2142	32	12	0.375	0.00560224	GO:0065010	22149	2333	GO:0043227|GO:0043230
GO:CC	phagocytic vesicle	0.012074	147	32	4	0.125	0.0272109	GO:0045335	22149	2124	GO:0030139
GO:CC	secretory granule lumen	0.0194136	323	32	5	0.15625	0.0154799	GO:0034774	22149	1536	GO:0030141|GO:0060205
GO:CC	cytoplasmic vesicle lumen	0.0208668	328	32	5	0.15625	0.0152439	GO:0060205	22149	2222	GO:0031410|GO:0031983|GO:0070013
GO:CC	vesicle lumen	0.0211672	329	32	5	0.15625	0.0151976	GO:0031983	22149	1200	GO:0031982|GO:0043233
GO:CC	platelet alpha granule lumen	0.0256734	67	32	3	0.09375	0.0447761	GO:0031093	22149	1020	GO:0031091|GO:0034774
GO:CC	uropod	0.0379242	14	32	2	0.0625	0.142857	GO:0001931	22149	160	GO:0031254|GO:0120025
GO:CC	cell trailing edge	0.0437193	15	32	2	0.0625	0.133333	GO:0031254	22149	1048	GO:0110165
HPA	Adrenal gland; glandular cells[â‰¥Medium]	0.048077	6005	26	23	0.884615	0.00383014	HPA:0020052	10995	17	HPA:0020051
MIRNA	hsa-mir-4653-3p	0.000331143	711	32	10	0.3125	0.0140647	MIRNA:hsa-mir-4653-3p	16638	900	MIRNA:000000
