## Supplementary Tables for "Multiscale RNA editing analysis reveals cell type–specific regulatory programs across disease states in acute myeloid leukemia": Suppl_Table_12_adars_de_results.xlsx

### Sheet: adars_de_results
Supplementary Table 12, Differential gene expression analysis from edgeR at pseudo-bulk level.
contrasts	gene_id	gene_name	logFC	logCPM	PValue
HL_vs_ND	ENSG00000160710	ADAR	-0.134199	6.87261	0.584433
HL_vs_PO	ENSG00000160710	ADAR	-0.642849	6.87261	0.0490071
HL_vs_RM	ENSG00000160710	ADAR	-0.254421	6.87261	0.326851
ND_vs_PO	ENSG00000160710	ADAR	-0.50865	6.87261	0.0813222
ND_vs_RM	ENSG00000160710	ADAR	-0.120223	6.87261	0.585277
RM_vs_PO	ENSG00000160710	ADAR	-0.388427	6.87261	0.197118
HL_vs_ND	ENSG00000197381	ADARB1	0.687886	2.74228	0.151605
HL_vs_PO	ENSG00000197381	ADARB1	-0.151796	2.74228	0.806639
HL_vs_RM	ENSG00000197381	ADARB1	0.16662	2.74228	0.737892
ND_vs_PO	ENSG00000197381	ADARB1	-0.839682	2.74228	0.136491
ND_vs_RM	ENSG00000197381	ADARB1	-0.521266	2.74228	0.234807
RM_vs_PO	ENSG00000197381	ADARB1	-0.318415	2.74228	0.58591
