## Supplementary Tables for "Multiscale RNA editing analysis reveals cell type–specific regulatory programs across disease states in acute myeloid leukemia": Suppl_Table_15_ND_positive_gProfiler.xlsx

### Sheet: ND_positive_geneID_gProfiler_hs
Supplementary Table 15, Enriched functions for the genes positively associated with global RNA editing level in ND.
source	term_name	term_id	adjusted_p_value	negative_log10_of_adjusted_p_value	term_size	query_size	intersection_size	effective_domain_size	intersections
GO:MF	cysteine-type deubiquitinase activity	GO:0004843	0.0263769	1.57878	117	16	3	20246	ENSG00000152484,ENSG00000180667,ENSG00000170242
GO:MF	deubiquitinase activity	GO:0101005	0.0360497	1.4431	130	16	3	20246	ENSG00000152484,ENSG00000180667,ENSG00000170242
GO:MF	ubiquitin-like protein peptidase activity	GO:0019783	0.0468038	1.32972	142	16	3	20246	ENSG00000152484,ENSG00000180667,ENSG00000170242
GO:BP	protein modification by small protein removal	GO:0070646	0.00831853	2.07995	151	17	4	21026	ENSG00000152484,ENSG00000180667,ENSG00000166200,ENSG00000170242
GO:CC	nucleoplasm	GO:0005654	0.0163345	1.78689	4255	18	11	22149	ENSG00000152484,ENSG00000122257,ENSG00000166200,ENSG00000183735,ENSG00000076053,ENSG00000170242,ENSG00000197170,ENSG00000132963,ENSG00000035928,ENSG00000273559,ENSG00000029363
GO:CC	nuclear speck	GO:0016607	0.0474262	1.32398	419	18	4	22149	ENSG00000122257,ENSG00000132963,ENSG00000273559,ENSG00000029363
KEGG	Proteasome	KEGG:03050	0.0440662	1.35589	46	8	2	8484	ENSG00000197170,ENSG00000132963
TF	Factor: Alx-4; motif: NNCRTTAN	TF:M10880	0.0277599	1.55658	8710	17	16	20092	ENSG00000148926,ENSG00000152484,ENSG00000175197,ENSG00000180667,ENSG00000122257,ENSG00000166200,ENSG00000119326,ENSG00000076053,ENSG00000112339,ENSG00000170242,ENSG00000197170,ENSG00000132963,ENSG00000136108,ENSG00000035928,ENSG00000273559,ENSG00000029363
TF	Factor: LHX4; motif: NNCRTTAN	TF:M11005	0.0483659	1.31546	10827	17	17	20092	ENSG00000148926,ENSG00000152484,ENSG00000175197,ENSG00000180667,ENSG00000122257,ENSG00000166200,ENSG00000119326,ENSG00000183735,ENSG00000076053,ENSG00000112339,ENSG00000170242,ENSG00000197170,ENSG00000132963,ENSG00000136108,ENSG00000035928,ENSG00000273559,ENSG00000029363
MIRNA	hsa-mir-582-5p	MIRNA:hsa-mir-582-5p	0.0329759	1.4818	1420	18	8	16638	ENSG00000180667,ENSG00000122257,ENSG00000076053,ENSG00000170242,ENSG00000132963,ENSG00000136108,ENSG00000035928,ENSG00000029363
HPA	Cervix; squamous epithelial cells[â‰¥Low]	HPA:0630221	0.0294477	1.53095	5446	12	12	10995	ENSG00000148926,ENSG00000122257,ENSG00000166200,ENSG00000076053,ENSG00000112339,ENSG00000170242,ENSG00000197170,ENSG00000132963,ENSG00000136108,ENSG00000035928,ENSG00000273559,ENSG00000029363
HPA	Oral mucosa; squamous epithelial cells[â‰¥Medium]	HPA:0330222	0.0387373	1.41187	4354	12	11	10995	ENSG00000148926,ENSG00000122257,ENSG00000166200,ENSG00000076053,ENSG00000112339,ENSG00000170242,ENSG00000197170,ENSG00000132963,ENSG00000035928,ENSG00000273559,ENSG00000029363
