## Supplementary Tables for "Multiscale RNA editing analysis reveals cell type–specific regulatory programs across disease states in acute myeloid leukemia": Suppl_Table_17_cellType_DESitesGenes_gProfiler.xlsx

### Sheet: Suppl_Table_15_gProfiler_hsapie
Supplementary Table 17, Enriched functions for the genes hosting the differential editing sites identified from cell type specific analysis.
source	term_name	term_id	adjusted_p_value	negative_log10_of_adjusted_p_value	term_size	query_size	intersection_size	effective_domain_size	intersections
GO:BP	response to other organism	GO:0051707	1.02104e-05	4.99096	1592	88	25	21026	CTSS,HSPD1,SPN,SAMHD1,ADAR,TLR2,IL10RB,GBP4,KLRD1,IKZF3,GSDMB,APOBEC3C,ANXA1,CPT1A,IL18,RHOA,IRF1,CASP3,CNOT7,CYRIB,FKBP5,CARD8,EIF2AK2,IL17RA,UAP1
GO:BP	response to external biotic stimulus	GO:0043207	1.06077e-05	4.97438	1595	88	25	21026	CTSS,HSPD1,SPN,SAMHD1,ADAR,TLR2,IL10RB,GBP4,KLRD1,IKZF3,GSDMB,APOBEC3C,ANXA1,CPT1A,IL18,RHOA,IRF1,CASP3,CNOT7,CYRIB,FKBP5,CARD8,EIF2AK2,IL17RA,UAP1
GO:BP	biological process involved in interspecies interaction between organisms	GO:0044419	1.61951e-05	4.79062	1759	88	26	21026	CTSS,HSPD1,SPN,SAMHD1,ADAR,TLR2,IL10RB,GBP4,KLRD1,IKZF3,GSDMB,APOBEC3C,ANXA1,CPT1A,IL18,RHOA,IRF1,CASP3,CNOT7,CYRIB,FKBP5,CARD8,EIF2AK2,PPIA,IL17RA,UAP1
GO:BP	response to biotic stimulus	GO:0009607	1.7282e-05	4.76241	1634	88	25	21026	CTSS,HSPD1,SPN,SAMHD1,ADAR,TLR2,IL10RB,GBP4,KLRD1,IKZF3,GSDMB,APOBEC3C,ANXA1,CPT1A,IL18,RHOA,IRF1,CASP3,CNOT7,CYRIB,FKBP5,CARD8,EIF2AK2,IL17RA,UAP1
GO:BP	immune response	GO:0006955	0.000107509	3.96856	2070	88	27	21026	CTSS,HSPD1,SPN,SAMHD1,ADAR,TNFSF10,TLR2,ELF1,IL10RB,GBP4,KLRD1,APOBEC3C,ANXA1,CPT1A,IL18,PRAM1,IRF1,NRROS,HLA-DQB1,CNOT7,CYRIB,BTN3A2,CARD8,IGLL5,EIF2AK2,IL17RA,UAP1
GO:BP	regulation of immune response	GO:0050776	0.000138158	3.85962	947	88	18	21026	CTSS,HSPD1,SPN,SAMHD1,ADAR,TLR2,ELF1,KLRD1,ANXA1,CPT1A,IL18,PRAM1,IRF1,CNOT7,CYRIB,BTN3A2,CARD8,EIF2AK2
GO:BP	immune system process	GO:0002376	0.000162163	3.79005	2871	88	32	21026	CTSS,HSPD1,SPN,SAMHD1,ADAR,TNFSF10,TLR2,ELF1,IL10RB,GBP4,KLRD1,IKZF3,APOBEC3C,CSF3R,ANXA1,CPT1A,IL18,PRAM1,RHOA,IRF1,CASP3,NRROS,HLA-DQB1,CNOT7,CYRIB,BTN3A2,CARD8,IGLL5,EIF2AK2,PPIA,IL17RA,UAP1
GO:BP	response to external stimulus	GO:0009605	0.000175775	3.75504	2415	88	29	21026	CTSS,HSPD1,CCDC66,SPN,SAMHD1,ADAR,TLR2,NRG1,IL10RB,GBP4,KLRD1,IKZF3,GSDMB,APOBEC3C,CSF3R,ANXA1,CPT1A,IL18,RHOA,IRF1,CASP3,CNOT7,CYRIB,FKBP5,CARD8,EIF2AK2,PPIA,IL17RA,UAP1
GO:BP	defense response to virus	GO:0051607	0.000212439	3.67277	319	88	11	21026	SPN,SAMHD1,ADAR,TLR2,IL10RB,APOBEC3C,IRF1,CNOT7,CARD8,EIF2AK2,UAP1
GO:BP	innate immune response	GO:0045087	0.000245547	3.60987	984	88	18	21026	CTSS,HSPD1,SAMHD1,ADAR,TLR2,IL10RB,GBP4,KLRD1,APOBEC3C,ANXA1,CPT1A,IL18,IRF1,CNOT7,CARD8,EIF2AK2,IL17RA,UAP1
GO:BP	response to virus	GO:0009615	0.000350741	3.45501	414	88	12	21026	SPN,SAMHD1,ADAR,TLR2,IL10RB,APOBEC3C,IRF1,CNOT7,CARD8,EIF2AK2,IL17RA,UAP1
GO:BP	defense response to other organism	GO:0098542	0.000445433	3.35122	1263	88	20	21026	CTSS,HSPD1,SPN,SAMHD1,ADAR,TLR2,IL10RB,GBP4,KLRD1,GSDMB,APOBEC3C,ANXA1,CPT1A,IL18,IRF1,CNOT7,CARD8,EIF2AK2,IL17RA,UAP1
GO:BP	regulation of defense response	GO:0031347	0.000490739	3.30915	809	88	16	21026	CTSS,HSPD1,SPN,SAMHD1,ADAR,TLR2,KLRD1,ANXA1,CPT1A,IL18,IRF1,CASP3,CNOT7,CARD8,EIF2AK2,IL17RA
GO:BP	regulation of immune system process	GO:0002682	0.000897054	3.04718	1581	88	22	21026	CTSS,HSPD1,SPN,SAMHD1,ADAR,TLR2,ELF1,KLRD1,IKZF3,CSF3R,ANXA1,CPT1A,IL18,PRAM1,RHOA,IRF1,CASP3,CNOT7,CYRIB,BTN3A2,CARD8,EIF2AK2
GO:BP	defense response to symbiont	GO:0140546	0.000997854	3.00093	1082	88	18	21026	CTSS,HSPD1,SAMHD1,ADAR,TLR2,IL10RB,GBP4,KLRD1,APOBEC3C,ANXA1,CPT1A,IL18,IRF1,CNOT7,CARD8,EIF2AK2,IL17RA,UAP1
GO:BP	positive regulation of response to stimulus	GO:0048584	0.00121102	2.91685	2331	88	27	21026	CTSS,HSPD1,NEGR1,CRBN,TNFSF10,TLR2,ELF1,ADNP,NRG1,IL10RB,KLRD1,ANXA1,CPT1A,IL18,PRAM1,RHOA,IRF1,CASP3,CYRIB,BTN3A2,CARD8,EIF2AK2,RPS20,PPIA,IL17RA,ATP2C1,CDK10
GO:BP	positive regulation of cytokine production	GO:0001819	0.00228983	2.6402	494	88	12	21026	HSPD1,SPN,TLR2,ANXA1,IL18,IRF1,CYRIB,BTN3A2,CARD8,EIF2AK2,IL17RA,UAP1
GO:BP	defense response	GO:0006952	0.00338502	2.47044	1853	88	23	21026	CTSS,HSPD1,SPN,SAMHD1,ADAR,TLR2,IL10RB,GBP4,KLRD1,GSDMB,APOBEC3C,CSF3R,ANXA1,CPT1A,IL18,IRF1,CASP3,NRROS,CNOT7,CARD8,EIF2AK2,IL17RA,UAP1
GO:BP	response to cytokine	GO:0034097	0.00394261	2.40422	947	88	16	21026	HSPD1,SAMHD1,ADAR,TLR2,IL10RB,GBP4,CSF3R,ANXA1,IL18,RHOA,IRF1,CASP3,CNOT7,CARD8,EIF2AK2,IL17RA
GO:BP	regulation of viral genome replication	GO:0045069	0.00395537	2.40281	87	88	6	21026	ADAR,TASOR,APOBEC3C,CNOT7,EIF2AK2,PPIA
GO:BP	regulation of response to external stimulus	GO:0032101	0.0048015	2.31862	1082	88	17	21026	CTSS,HSPD1,SPN,SAMHD1,ADAR,TLR2,KLRD1,ANXA1,CPT1A,IL18,IRF1,CASP3,CNOT7,CYRIB,CARD8,EIF2AK2,IL17RA
GO:BP	response to peptide	GO:1901652	0.00483254	2.31582	962	88	16	21026	HSPD1,SAMHD1,ADAR,TLR2,IL10RB,GBP4,CSF3R,ANXA1,IL18,RHOA,IRF1,CASP3,CNOT7,CARD8,EIF2AK2,IL17RA
GO:BP	regulation of response to biotic stimulus	GO:0002831	0.00577153	2.23871	540	88	12	21026	CTSS,HSPD1,SPN,SAMHD1,ADAR,TLR2,KLRD1,CPT1A,IRF1,CNOT7,CARD8,EIF2AK2
GO:BP	regulation of innate immune response	GO:0045088	0.00618209	2.20886	449	88	11	21026	CTSS,HSPD1,SAMHD1,ADAR,TLR2,KLRD1,CPT1A,IRF1,CNOT7,CARD8,EIF2AK2
GO:BP	positive regulation of immune response	GO:0050778	0.0070677	2.15072	760	88	14	21026	CTSS,HSPD1,TLR2,ELF1,KLRD1,ANXA1,CPT1A,IL18,PRAM1,IRF1,CYRIB,BTN3A2,CARD8,EIF2AK2
GO:BP	regulation of cytokine production	GO:0001817	0.00967757	2.01423	781	88	14	21026	HSPD1,SPN,TLR2,ELF1,ANXA1,IL18,IRF1,CASP3,CYRIB,BTN3A2,CARD8,EIF2AK2,IL17RA,UAP1
GO:BP	cytokine production	GO:0001816	0.0105664	1.97607	787	88	14	21026	HSPD1,SPN,TLR2,ELF1,ANXA1,IL18,IRF1,CASP3,CYRIB,BTN3A2,CARD8,EIF2AK2,IL17RA,UAP1
GO:BP	positive regulation of defense response	GO:0031349	0.0192405	1.71578	506	88	11	21026	CTSS,HSPD1,TLR2,KLRD1,CPT1A,IL18,IRF1,CASP3,CARD8,EIF2AK2,IL17RA
GO:BP	positive regulation of immune system process	GO:0002684	0.0261665	1.58225	1099	88	16	21026	CTSS,HSPD1,SPN,TLR2,ELF1,KLRD1,ANXA1,CPT1A,IL18,PRAM1,RHOA,IRF1,CYRIB,BTN3A2,CARD8,EIF2AK2
GO:BP	regulation of response to stimulus	GO:0048583	0.0310514	1.50792	3993	88	34	21026	CTSS,HSPD1,SPN,SAMHD1,NEGR1,ADAR,CRBN,TNFSF10,TLR2,ELF1,ADNP,DENND4A,NRG1,IL10RB,KLRD1,ANXA1,CPT1A,IL18,MDM2,PRAM1,RHOA,IRF1,CASP3,NRROS,CNOT7,CYRIB,BTN3A2,CARD8,EIF2AK2,RPS20,PPIA,IL17RA,ATP2C1,CDK10
GO:BP	regulation of response to stress	GO:0080134	0.0328999	1.48281	1387	88	18	21026	CTSS,HSPD1,SPN,SAMHD1,ADAR,TLR2,KLRD1,ANXA1,CPT1A,IL18,MDM2,IRF1,CASP3,CNOT7,CARD8,EIF2AK2,PPIA,IL17RA
GO:BP	Golgi calcium ion transport	GO:0032472	0.0393601	1.40494	2	88	2	21026	TMEM165,ATP2C1
GO:BP	Golgi calcium ion homeostasis	GO:0032468	0.0393601	1.40494	2	88	2	21026	TMEM165,ATP2C1
GO:BP	regulation of viral life cycle	GO:1903900	0.0422639	1.37403	131	88	6	21026	ADAR,TASOR,APOBEC3C,CNOT7,EIF2AK2,PPIA
GO:BP	viral genome replication	GO:0019079	0.0422639	1.37403	131	88	6	21026	ADAR,TASOR,APOBEC3C,CNOT7,EIF2AK2,PPIA
GO:BP	T cell mediated immunity	GO:0002456	0.04606	1.33668	133	88	6	21026	HSPD1,SPN,KLRD1,IL18,CYRIB,BTN3A2
GO:BP	positive regulation of biological process	GO:0048518	0.0489272	1.31045	6264	88	45	21026	CTSS,HSPD1,SPN,KRT10,CAVIN1,NEGR1,ADAR,CRBN,TNFSF10,TLR2,RFC2,CCT2,ELF1,ZC3H18,ADNP,NRG1,IL10RB,STAM,KLRD1,IKZF3,APOBEC3C,ARPC2,VCAN,ANXA1,ABI1,CPT1A,IL18,MDM2,PRAM1,RHOA,IRF1,CASP3,CNOT7,CYRIB,BTN3A2,WASHC2C,CARD8,EIF2AK2,RPS20,PPIA,IL17RA,UAP1,ATP2C1,LMO2,CDK10
GO:CC	cytosol	GO:0005829	0.000700718	3.15446	5534	87	42	22149	HSPD1,CCDC66,PAICS,MRPS16,KRT10,CAVIN1,DDX42,ADAR,CRBN,CCT2,RBL2,NUP155,DENND4A,PSMD12,EIF2S3,GBP4,WDR6,STAM,IKZF3,INPP5B,ARPC2,ANXA1,ABI1,IL18,MDM2,BTBD1,SNRPD3,RHOA,IRF1,PARVB,CASP3,CNOT7,FKBP5,WASHC2C,CARD8,OGA,EIF2AK2,RPS20,RPL7L1,PPIA,LONP2,UAP1
GO:CC	membrane	GO:0016020	0.00429709	2.36683	9953	87	59	22149	HSPD1,PAICS,MRPS16,SPN,KRT10,CAVIN1,DDX42,SAMHD1,NEGR1,ADAR,COX20,CRBN,TNFSF10,TLR2,EMB,SLC2A3,NUP155,DENND4A,PSMD12,NRG1,IL10RB,GBP4,WDR6,SSR3,STAM,KLRD1,GSDMB,TIMM29,YIPF4,INPP5B,NAAA,CSF3R,ARPC2,VCAN,ANXA1,CPT1A,MDM2,PRAM1,RHOA,TMEM165,PARVB,CASP3,NRROS,HLA-DQB1,PILRA,CNOT7,CYRIB,BTN3A2,FKBP5,WASHC2C,OGA,EIF2AK2,RPS20,PPIA,LONP2,IL17RA,UAP1,ATP2C1,PCMTD1
GO:CC	vesicle	GO:0031982	0.0102052	1.99118	4033	87	32	22149	CTSS,HSPD1,PAICS,SPN,KRT10,TNFSF10,TLR2,SLC2A3,CCT2,RBL2,DENND4A,PSMD12,EIF2S3,GBP4,STAM,INPP5B,NAAA,CSF3R,ARPC2,ANXA1,ABI1,MDM2,RHOA,TMEM165,HLA-DQB1,PILRA,CYRIB,FKBP5,WASHC2C,IGLL5,RPS20,PPIA
GO:CC	extracellular exosome	GO:0070062	0.0164404	1.78409	2111	87	21	22149	HSPD1,PAICS,SPN,KRT10,TNFSF10,SLC2A3,CCT2,RBL2,PSMD12,EIF2S3,NAAA,ARPC2,ANXA1,ABI1,RHOA,PILRA,CYRIB,FKBP5,IGLL5,RPS20,PPIA
GO:CC	extracellular vesicle	GO:1903561	0.020191	1.69484	2141	87	21	22149	HSPD1,PAICS,SPN,KRT10,TNFSF10,SLC2A3,CCT2,RBL2,PSMD12,EIF2S3,NAAA,ARPC2,ANXA1,ABI1,RHOA,PILRA,CYRIB,FKBP5,IGLL5,RPS20,PPIA
GO:CC	extracellular membrane-bounded organelle	GO:0065010	0.0203283	1.6919	2142	87	21	22149	HSPD1,PAICS,SPN,KRT10,TNFSF10,SLC2A3,CCT2,RBL2,PSMD12,EIF2S3,NAAA,ARPC2,ANXA1,ABI1,RHOA,PILRA,CYRIB,FKBP5,IGLL5,RPS20,PPIA
GO:CC	extracellular organelle	GO:0043230	0.0203283	1.6919	2142	87	21	22149	HSPD1,PAICS,SPN,KRT10,TNFSF10,SLC2A3,CCT2,RBL2,PSMD12,EIF2S3,NAAA,ARPC2,ANXA1,ABI1,RHOA,PILRA,CYRIB,FKBP5,IGLL5,RPS20,PPIA
GO:CC	intracellular organelle lumen	GO:0070013	0.0420903	1.37582	6695	87	43	22149	CTSS,HSPD1,MRPS16,SPN,CAVIN1,DDX42,SAMHD1,ADAR,TASOR,RFC2,CCT2,ELF1,RBL2,ZC3H18,ARL6IP4,PSMD12,NRG1,WDR33,IKZF3,TIMM29,NAAA,SNHG3,ARPC2,VCAN,ANXA1,MDM2,BTBD1,SNRPD3,IRF1,CASP3,CNOT7,CYRIB,FKBP5,WASHC2C,CARD8,EIF2AK2,RPS20,RPL7L1,PPIA,POLR1E,LONP2,UAP1,LMO2
GO:CC	membrane-enclosed lumen	GO:0031974	0.0420903	1.37582	6695	87	43	22149	CTSS,HSPD1,MRPS16,SPN,CAVIN1,DDX42,SAMHD1,ADAR,TASOR,RFC2,CCT2,ELF1,RBL2,ZC3H18,ARL6IP4,PSMD12,NRG1,WDR33,IKZF3,TIMM29,NAAA,SNHG3,ARPC2,VCAN,ANXA1,MDM2,BTBD1,SNRPD3,IRF1,CASP3,CNOT7,CYRIB,FKBP5,WASHC2C,CARD8,EIF2AK2,RPS20,RPL7L1,PPIA,POLR1E,LONP2,UAP1,LMO2
GO:CC	organelle lumen	GO:0043233	0.0420903	1.37582	6695	87	43	22149	CTSS,HSPD1,MRPS16,SPN,CAVIN1,DDX42,SAMHD1,ADAR,TASOR,RFC2,CCT2,ELF1,RBL2,ZC3H18,ARL6IP4,PSMD12,NRG1,WDR33,IKZF3,TIMM29,NAAA,SNHG3,ARPC2,VCAN,ANXA1,MDM2,BTBD1,SNRPD3,IRF1,CASP3,CNOT7,CYRIB,FKBP5,WASHC2C,CARD8,EIF2AK2,RPS20,RPL7L1,PPIA,POLR1E,LONP2,UAP1,LMO2
GO:MF	protein binding	GO:0005515	0.00428186	2.36837	15123	87	81	20246	CTSS,HSPD1,CCDC66,PAICS,MRPS16,SPN,KRT10,CAVIN1,DDX42,SAMHD1,NEGR1,ADAR,COX20,CRBN,TASOR,TNFSF10,TLR2,EMB,RFC2,SLC2A3,CCT2,ELF1,RBL2,ZC3H18,ARL6IP4,ADNP,NUP155,FAM177A1,DENND4A,PSMD12,EIF2S3,NRG1,IL10RB,GBP4,WDR33,WDR6,SSR3,STAM,KLRD1,IKZF3,TIMM29,APOBEC3C,YIPF4,INPP5B,NAAA,CSF3R,ARPC2,VCAN,ANXA1,ABI1,CPT1A,IL18,MDM2,BTBD1,PRAM1,SNRPD3,RHOA,IRF1,RNF138,PARVB,CASP3,NRROS,PILRA,CNOT7,CYRIB,BTN3A2,F…
GO:MF	MHC class Ib protein binding, via antigen binding groove	GO:0023030	0.00886122	2.05251	2	87	2	20246	KLRD1,CYRIB
GO:MF	MHC class Ib protein complex binding	GO:0023025	0.0265092	1.5766	3	87	2	20246	KLRD1,CYRIB
HPA	Lymph node; non-germinal center cells[‚â•Medium]	HPA:0310442	2.15618e-07	6.66632	3985	69	50	10995	CTSS,CCDC66,PAICS,MRPS16,SPN,SAMHD1,ADAR,CRBN,SLC2A3,CCT2,ELF1,RBL2,ZC3H18,ARL6IP4,ADNP,PSMD12,EIF2S3,GBP4,SSR3,IKZF3,TIMM29,APOBEC3C,YIPF4,INPP5B,NAAA,ARPC2,VCAN,ANXA1,ABI1,IL18,MDM2,BTBD1,SNRPD3,RHOA,TMEM165,PARVB,CASP3,HLA-DQB1,PILRA,CYRIB,FKBP5,WASHC2C,CARD8,OGA,EIF2AK2,RPS20,POLR1E,IL17RA,UAP1,ATP2C1
HPA	Lung; macrophages[‚â•Low]	HPA:0300411	5.21792e-06	5.2825	6768	69	63	10995	CTSS,HSPD1,CCDC66,PAICS,C6ORF62,MRPS16,SPN,DDX42,SAMHD1,ADAR,CRBN,RFC2,SLC2A3,CCT2,ELF1,RBL2,ZC3H18,ARL6IP4,ADNP,PSMD12,EIF2S3,IL10RB,GBP4,WDR33,WDR6,SSR3,STAM,GSDMB,TIMM29,APOBEC3C,YIPF4,INPP5B,NAAA,CSF3R,ARPC2,VCAN,ANXA1,ABI1,CPT1A,IL18,MDM2,BTBD1,PRAM1,SNRPD3,RHOA,IRF1,TMEM165,PARVB,CASP3,HLA-DQB1,PILRA,CYRIB,FKBP5,WASHC2C,CARD8,EIF2AK2,RPS20,POLR1E,IL17RA,UAP1,ATP2C1,PCMTD1,LMO2
HPA	Lung	HPA:0300000	1.18199e-05	4.92739	7358	69	65	10995	CTSS,HSPD1,CCDC66,PAICS,C6ORF62,MRPS16,SPN,CAVIN1,DDX42,SAMHD1,ADAR,CRBN,RFC2,SLC2A3,CCT2,ELF1,RBL2,ZC3H18,ARL6IP4,ADNP,PSMD12,EIF2S3,IL10RB,GBP4,WDR33,WDR6,SSR3,STAM,IKZF3,GSDMB,TIMM29,APOBEC3C,YIPF4,INPP5B,NAAA,CSF3R,ARPC2,VCAN,ANXA1,ABI1,CPT1A,IL18,MDM2,BTBD1,PRAM1,SNRPD3,RHOA,IRF1,TMEM165,PARVB,CASP3,HLA-DQB1,PILRA,CYRIB,FKBP5,WASHC2C,CARD8,EIF2AK2,RPS20,POLR1E,IL17RA,UAP1,ATP2C1,PCMTD1,LMO2
HPA	Bone marrow; hematopoietic cells[‚â•Low]	HPA:0040081	9.15692e-05	4.03825	6487	69	60	10995	CTSS,HSPD1,CCDC66,PAICS,C6ORF62,MRPS16,SPN,DDX42,SAMHD1,ADAR,CRBN,RFC2,SLC2A3,CCT2,ELF1,RBL2,ZC3H18,ARL6IP4,ADNP,EIF2S3,GBP4,WDR33,SSR3,STAM,IKZF3,TIMM29,APOBEC3C,YIPF4,INPP5B,NAAA,CSF3R,ARPC2,VCAN,ANXA1,ABI1,CPT1A,IL18,MDM2,BTBD1,PRAM1,SNRPD3,RHOA,IRF1,TMEM165,PARVB,CASP3,HLA-DQB1,PILRA,CYRIB,FKBP5,WASHC2C,CARD8,EIF2AK2,RPS20,POLR1E,IL17RA,UAP1,ATP2C1,PCMTD1,LMO2
HPA	Bone marrow	HPA:0040000	9.15692e-05	4.03825	6487	69	60	10995	CTSS,HSPD1,CCDC66,PAICS,C6ORF62,MRPS16,SPN,DDX42,SAMHD1,ADAR,CRBN,RFC2,SLC2A3,CCT2,ELF1,RBL2,ZC3H18,ARL6IP4,ADNP,EIF2S3,GBP4,WDR33,SSR3,STAM,IKZF3,TIMM29,APOBEC3C,YIPF4,INPP5B,NAAA,CSF3R,ARPC2,VCAN,ANXA1,ABI1,CPT1A,IL18,MDM2,BTBD1,PRAM1,SNRPD3,RHOA,IRF1,TMEM165,PARVB,CASP3,HLA-DQB1,PILRA,CYRIB,FKBP5,WASHC2C,CARD8,EIF2AK2,RPS20,POLR1E,IL17RA,UAP1,ATP2C1,PCMTD1,LMO2
HPA	Tonsil; non-germinal center cells[‚â•Low]	HPA:0600441	0.000113675	3.94434	6115	69	58	10995	CTSS,HSPD1,CCDC66,PAICS,MRPS16,SPN,DDX42,SAMHD1,ADAR,CRBN,SLC2A3,CCT2,ELF1,RBL2,ZC3H18,ARL6IP4,ADNP,PSMD12,EIF2S3,IL10RB,GBP4,WDR33,SSR3,IKZF3,TIMM29,APOBEC3C,YIPF4,INPP5B,NAAA,ARPC2,VCAN,ANXA1,ABI1,CPT1A,IL18,MDM2,BTBD1,PRAM1,SNRPD3,RHOA,TMEM165,PARVB,CASP3,HLA-DQB1,PILRA,CYRIB,FKBP5,WASHC2C,CARD8,OGA,EIF2AK2,RPS20,POLR1E,IL17RA,UAP1,ATP2C1,PCMTD1,LMO2
HPA	Tonsil; germinal center cells[‚â•Low]	HPA:0600431	0.000174779	3.75751	5981	69	57	10995	CTSS,HSPD1,CCDC66,PAICS,C6ORF62,MRPS16,SPN,DDX42,SAMHD1,ADAR,COX20,CRBN,RFC2,SLC2A3,CCT2,ELF1,RBL2,ZC3H18,ARL6IP4,ADNP,PSMD12,EIF2S3,IL10RB,WDR33,SSR3,STAM,IKZF3,TIMM29,APOBEC3C,YIPF4,INPP5B,ARPC2,ABI1,CPT1A,IL18,MDM2,BTBD1,PRAM1,SNRPD3,RHOA,IRF1,TMEM165,CASP3,HLA-DQB1,PILRA,CYRIB,FKBP5,WASHC2C,CARD8,OGA,EIF2AK2,RPS20,POLR1E,IL17RA,UAP1,ATP2C1,LMO2
HPA	Tonsil	HPA:0600000	0.000270071	3.56852	7774	69	65	10995	CTSS,HSPD1,CCDC66,PAICS,C6ORF62,MRPS16,SPN,CAVIN1,DDX42,SAMHD1,ADAR,COX20,CRBN,RFC2,SLC2A3,CCT2,ELF1,RBL2,ZC3H18,ARL6IP4,ADNP,PSMD12,EIF2S3,IL10RB,GBP4,WDR33,SSR3,STAM,IKZF3,GSDMB,TIMM29,APOBEC3C,YIPF4,INPP5B,NAAA,ARPC2,VCAN,ANXA1,ABI1,CPT1A,IL18,MDM2,BTBD1,PRAM1,SNRPD3,RHOA,IRF1,TMEM165,PARVB,CASP3,HLA-DQB1,PILRA,CYRIB,FKBP5,WASHC2C,CARD8,OGA,EIF2AK2,RPS20,POLR1E,IL17RA,UAP1,ATP2C1,PCMTD1,LMO2
HPA	Lymph node	HPA:0310000	0.000493862	3.30639	6518	69	59	10995	CTSS,HSPD1,CCDC66,PAICS,MRPS16,SPN,DDX42,SAMHD1,ADAR,CRBN,RFC2,SLC2A3,CCT2,ELF1,RBL2,ZC3H18,ARL6IP4,ADNP,PSMD12,EIF2S3,GBP4,WDR33,SSR3,STAM,IKZF3,TIMM29,APOBEC3C,YIPF4,INPP5B,NAAA,ARPC2,VCAN,ANXA1,ABI1,CPT1A,IL18,MDM2,BTBD1,PRAM1,SNRPD3,RHOA,TMEM165,PARVB,CASP3,HLA-DQB1,PILRA,CYRIB,FKBP5,WASHC2C,CARD8,OGA,EIF2AK2,RPS20,POLR1E,IL17RA,UAP1,ATP2C1,PCMTD1,LMO2
HPA	Skin 1; langerhans cells[‚â•Medium]	HPA:0461462	0.000502603	3.29878	577	69	15	10995	CTSS,HSPD1,MRPS16,SPN,ADAR,RBL2,YIPF4,ANXA1,IL18,SNRPD3,IRF1,HLA-DQB1,FKBP5,CARD8,ATP2C1
HPA	Skin 2; langerhans cells[‚â•Medium]	HPA:0471462	0.000548874	3.26053	661	69	16	10995	CTSS,HSPD1,MRPS16,SPN,SAMHD1,ADAR,RBL2,YIPF4,ANXA1,IL18,SNRPD3,IRF1,HLA-DQB1,FKBP5,CARD8,ATP2C1
HPA	Skin 1; langerhans cells[‚â•Low]	HPA:0461461	0.00151157	2.82057	715	69	16	10995	CTSS,HSPD1,MRPS16,SPN,SAMHD1,ADAR,RBL2,YIPF4,ANXA1,IL18,SNRPD3,IRF1,HLA-DQB1,FKBP5,CARD8,ATP2C1
HPA	Bone marrow; hematopoietic cells[‚â•Medium]	HPA:0040082	0.00167603	2.77572	4256	69	45	10995	CTSS,HSPD1,PAICS,MRPS16,SPN,SAMHD1,ADAR,CRBN,RFC2,SLC2A3,CCT2,ELF1,RBL2,ZC3H18,ARL6IP4,ADNP,WDR33,SSR3,STAM,IKZF3,TIMM29,APOBEC3C,YIPF4,ARPC2,VCAN,ANXA1,ABI1,IL18,MDM2,PRAM1,SNRPD3,TMEM165,PARVB,CASP3,HLA-DQB1,PILRA,CYRIB,FKBP5,EIF2AK2,RPS20,POLR1E,IL17RA,ATP2C1,PCMTD1,LMO2
HPA	Spleen; cells in white pulp[‚â•Low]	HPA:0530721	0.00300349	2.52237	4338	69	45	10995	CTSS,HSPD1,CCDC66,PAICS,MRPS16,SPN,SAMHD1,ADAR,CRBN,SLC2A3,CCT2,ELF1,RBL2,ZC3H18,ARL6IP4,PSMD12,EIF2S3,GBP4,SSR3,IKZF3,TIMM29,APOBEC3C,YIPF4,INPP5B,NAAA,ARPC2,ANXA1,CPT1A,IL18,MDM2,BTBD1,SNRPD3,RHOA,TMEM165,CASP3,HLA-DQB1,PILRA,CYRIB,FKBP5,WASHC2C,CARD8,OGA,RPS20,POLR1E,LMO2
HPA	Lymph node; non-germinal center cells[‚â•Low]	HPA:0310441	0.00375149	2.4258	6054	69	55	10995	CTSS,HSPD1,CCDC66,PAICS,MRPS16,SPN,DDX42,SAMHD1,ADAR,CRBN,SLC2A3,CCT2,ELF1,RBL2,ZC3H18,ARL6IP4,ADNP,PSMD12,EIF2S3,GBP4,SSR3,IKZF3,TIMM29,APOBEC3C,YIPF4,INPP5B,NAAA,ARPC2,VCAN,ANXA1,ABI1,CPT1A,IL18,MDM2,BTBD1,PRAM1,SNRPD3,RHOA,TMEM165,PARVB,CASP3,HLA-DQB1,PILRA,CYRIB,FKBP5,WASHC2C,CARD8,OGA,EIF2AK2,RPS20,POLR1E,IL17RA,UAP1,ATP2C1,PCMTD1
HPA	Skin 2; langerhans cells[‚â•Low]	HPA:0471461	0.00512984	2.2899	788	69	16	10995	CTSS,HSPD1,MRPS16,SPN,SAMHD1,ADAR,RBL2,YIPF4,ANXA1,IL18,SNRPD3,IRF1,HLA-DQB1,FKBP5,CARD8,ATP2C1
HPA	Tonsil; non-germinal center cells[High]	HPA:0600443	0.00879014	2.056	1324	69	21	10995	CTSS,PAICS,SPN,SLC2A3,ELF1,RBL2,ZC3H18,SSR3,IKZF3,TIMM29,APOBEC3C,YIPF4,ARPC2,ABI1,IL18,MDM2,HLA-DQB1,PILRA,FKBP5,RPS20,IL17RA
HPA	Skin 2; lymphocytes[‚â•Medium]	HPA:0471472	0.00909691	2.04111	646	69	14	10995	CTSS,HSPD1,MRPS16,SPN,SAMHD1,RBL2,YIPF4,ANXA1,SNRPD3,IRF1,HLA-DQB1,FKBP5,CARD8,ATP2C1
HPA	Tonsil; non-germinal center cells[‚â•Medium]	HPA:0600442	0.00942269	2.02583	4198	69	43	10995	CTSS,CCDC66,PAICS,MRPS16,SPN,CRBN,SLC2A3,ELF1,RBL2,ZC3H18,ARL6IP4,ADNP,EIF2S3,GBP4,SSR3,IKZF3,TIMM29,APOBEC3C,YIPF4,NAAA,ARPC2,VCAN,ANXA1,ABI1,IL18,MDM2,BTBD1,PRAM1,RHOA,TMEM165,CASP3,HLA-DQB1,PILRA,CYRIB,FKBP5,WASHC2C,CARD8,OGA,EIF2AK2,RPS20,POLR1E,IL17RA,ATP2C1
HPA	Spleen	HPA:0530000	0.0129294	1.88842	5891	69	53	10995	CTSS,HSPD1,CCDC66,PAICS,MRPS16,SPN,SAMHD1,ADAR,CRBN,SLC2A3,CCT2,ELF1,RBL2,ZC3H18,ARL6IP4,ADNP,PSMD12,EIF2S3,GBP4,SSR3,IKZF3,TIMM29,APOBEC3C,YIPF4,INPP5B,NAAA,ARPC2,VCAN,ANXA1,ABI1,CPT1A,IL18,MDM2,BTBD1,PRAM1,SNRPD3,RHOA,TMEM165,PARVB,CASP3,HLA-DQB1,PILRA,CYRIB,FKBP5,WASHC2C,CARD8,OGA,EIF2AK2,RPS20,POLR1E,UAP1,ATP2C1,LMO2
HPA	Tonsil; germinal center cells[‚â•Medium]	HPA:0600432	0.0132758	1.87694	4098	69	42	10995	CTSS,HSPD1,CCDC66,PAICS,MRPS16,DDX42,SAMHD1,CRBN,RFC2,SLC2A3,CCT2,ELF1,RBL2,ZC3H18,ARL6IP4,ADNP,PSMD12,EIF2S3,WDR33,SSR3,STAM,IKZF3,TIMM29,APOBEC3C,YIPF4,INPP5B,ARPC2,IL18,MDM2,SNRPD3,TMEM165,CASP3,HLA-DQB1,PILRA,CYRIB,FKBP5,WASHC2C,CARD8,OGA,EIF2AK2,POLR1E,IL17RA
HPA	Skin 2; lymphocytes[‚â•Low]	HPA:0471471	0.0246119	1.60886	801	69	15	10995	CTSS,HSPD1,MRPS16,SPN,SAMHD1,ADAR,RBL2,YIPF4,ANXA1,SNRPD3,IRF1,HLA-DQB1,FKBP5,CARD8,ATP2C1
HPA	Skin 1; lymphocytes[‚â•Low]	HPA:0461471	0.026084	1.58363	712	69	14	10995	MRPS16,SPN,SAMHD1,ADAR,RBL2,YIPF4,ANXA1,IL18,SNRPD3,IRF1,HLA-DQB1,FKBP5,CARD8,ATP2C1
HPA	Bone marrow; hematopoietic cells[High]	HPA:0040083	0.0354871	1.44993	1456	69	21	10995	CTSS,PAICS,SPN,SAMHD1,RFC2,SLC2A3,RBL2,ZC3H18,ADNP,WDR33,SSR3,TIMM29,ARPC2,ANXA1,ABI1,MDM2,PILRA,FKBP5,EIF2AK2,RPS20,LMO2
HPA	Appendix	HPA:0030000	0.0363823	1.43911	7817	69	62	10995	HSPD1,CCDC66,PAICS,C6ORF62,MRPS16,SPN,DDX42,SAMHD1,ADAR,COX20,CRBN,RFC2,SLC2A3,CCT2,ELF1,RBL2,ZC3H18,ARL6IP4,ADNP,PSMD12,EIF2S3,GBP4,WDR33,WDR6,SSR3,STAM,IKZF3,GSDMB,TIMM29,APOBEC3C,YIPF4,INPP5B,NAAA,ARPC2,VCAN,ANXA1,ABI1,CPT1A,IL18,MDM2,PRAM1,SNRPD3,RHOA,IRF1,TMEM165,PARVB,CASP3,HLA-DQB1,PILRA,CYRIB,FKBP5,WASHC2C,CARD8,OGA,EIF2AK2,RPS20,POLR1E,IL17RA,UAP1,ATP2C1,PCMTD1,LMO2
HPA	Lymph node; germinal center cells[‚â•Low]	HPA:0310431	0.0370716	1.43096	5049	69	47	10995	CTSS,PAICS,MRPS16,SPN,DDX42,SAMHD1,ADAR,RFC2,SLC2A3,CCT2,ELF1,RBL2,ZC3H18,ARL6IP4,ADNP,PSMD12,EIF2S3,GBP4,WDR33,SSR3,STAM,TIMM29,APOBEC3C,YIPF4,INPP5B,NAAA,ARPC2,ABI1,CPT1A,IL18,MDM2,BTBD1,SNRPD3,RHOA,TMEM165,PARVB,CASP3,HLA-DQB1,CYRIB,FKBP5,CARD8,OGA,EIF2AK2,RPS20,POLR1E,IL17RA,LMO2
HPA	Skin 2; fibrohistiocytic cells[‚â•Medium]	HPA:0471442	0.0376027	1.42478	832	69	15	10995	CTSS,HSPD1,MRPS16,SPN,SAMHD1,RBL2,YIPF4,ANXA1,IL18,SNRPD3,IRF1,HLA-DQB1,FKBP5,CARD8,ATP2C1
KEGG	Tuberculosis	KEGG:05152	0.000956692	3.01923	175	53	8	8484	CTSS,HSPD1,TLR2,IL10RB,IL18,RHOA,CASP3,HLA-DQB1
KEGG	Legionellosis	KEGG:05134	0.0334531	1.47556	56	53	4	8484	HSPD1,TLR2,IL18,CASP3
KEGG	Influenza A	KEGG:05164	0.0484235	1.31494	167	53	6	8484	ADAR,TNFSF10,IL18,CASP3,HLA-DQB1,EIF2AK2
MIRNA	hsa-mir-4284	MIRNA:hsa-mir-4284	0.000226853	3.64426	2272	84	30	16638	PAICS,MRPS16,SPN,NEGR1,ADAR,COX20,RFC2,MOB3A,FAM177A1,EIF2S3,IL10RB,GBP4,SSR3,IKZF3,TIMM29,APOBEC3C,INPP5B,CPT1A,IL18,MDM2,SNRPD3,IRF1,RNF138,BTN3A2,FKBP5,CARD8,EIF2AK2,RPL7L1,PPIA,IL17RA
MIRNA	hsa-mir-5095	MIRNA:hsa-mir-5095	0.00250948	2.60042	1865	84	25	16638	CTSS,PAICS,MRPS16,SPN,CAVIN1,SAMHD1,ADAR,EMB,SLC2A3,FAM177A1,GBP4,SSR3,APOBEC3C,YIPF4,VCAN,ABI1,CPT1A,IL18,IRF1,CASP3,PILRA,RPL7L1,POLR1E,LONP2,IL17RA
MIRNA	hsa-mir-4772-3p	MIRNA:hsa-mir-4772-3p	0.00360186	2.44347	1524	84	22	16638	PAICS,SPN,ADAR,COX20,RFC2,SLC2A3,ELF1,FAM177A1,IL10RB,SSR3,KLRD1,TIMM29,ARPC2,ABI1,MDM2,IRF1,RNF138,PPIA,POLR1E,LONP2,IL17RA,PCMTD1
MIRNA	hsa-mir-7977	MIRNA:hsa-mir-7977	0.00925338	2.0337	613	84	13	16638	MRPS16,NEGR1,MOB3A,NUP155,EIF2S3,IKZF3,YIPF4,CPT1A,SNRPD3,FKBP5,CARD8,RPL7L1,PCMTD1
MIRNA	hsa-mir-106b-5p	MIRNA:hsa-mir-106b-5p	0.0112953	1.9471	1039	84	17	16638	CTSS,KRT10,CAVIN1,ADAR,TLR2,RBL2,ZC3H18,WDR33,KLRD1,YIPF4,CPT1A,MDM2,IRF1,CNOT7,BTN3A2,PPIA,PCMTD1
MIRNA	hsa-mir-6512-3p	MIRNA:hsa-mir-6512-3p	0.0144827	1.83915	373	84	10	16638	PAICS,MRPS16,SSR3,KLRD1,IKZF3,TIMM29,YIPF4,MDM2,SNRPD3,BTN3A2
MIRNA	hsa-mir-6720-5p	MIRNA:hsa-mir-6720-5p	0.01482	1.82915	374	84	10	16638	PAICS,MRPS16,SSR3,KLRD1,IKZF3,TIMM29,YIPF4,MDM2,SNRPD3,BTN3A2
MIRNA	hsa-mir-500a	MIRNA:hsa-mir-500a	0.0152561	1.81656	845	84	15	16638	MRPS16,SPN,DDX42,NEGR1,ADAR,EMB,SLC2A3,SSR3,KLRD1,INPP5B,ANXA1,ABI1,MDM2,IL17RA,PCMTD1
MIRNA	hsa-mir-1244	MIRNA:hsa-mir-1244	0.0256252	1.59133	578	84	12	16638	HSPD1,PAICS,KRT10,CRBN,EMB,NUP155,EIF2S3,GBP4,STAM,MDM2,RHOA,CNOT7
MIRNA	hsa-mir-3122	MIRNA:hsa-mir-3122	0.0323352	1.49032	1751	84	22	16638	CTSS,PAICS,MRPS16,SPN,MOB3A,NUP155,GBP4,WDR33,SSR3,KLRD1,INPP5B,CPT1A,MDM2,SNRPD3,IRF1,CARD8,EIF2AK2,RPL7L1,PPIA,LONP2,IL17RA,ATP2C1
MIRNA	hsa-mir-3913-5p	MIRNA:hsa-mir-3913-5p	0.032619	1.48653	1752	84	22	16638	CTSS,PAICS,MRPS16,SPN,MOB3A,NUP155,GBP4,WDR33,SSR3,KLRD1,INPP5B,CPT1A,MDM2,SNRPD3,IRF1,CARD8,EIF2AK2,RPL7L1,PPIA,LONP2,IL17RA,ATP2C1
REAC	Immune System	REAC:R-HSA-168256	0.0130058	1.88586	2085	66	27	11004	CTSS,SAMHD1,ADAR,TLR2,SLC2A3,CCT2,NUP155,PSMD12,EIF2S3,IL10RB,GBP4,KLRD1,CSF3R,ARPC2,ANXA1,ABI1,IL18,BTBD1,RHOA,IRF1,RNF138,CASP3,PILRA,BTN3A2,EIF2AK2,PPIA,IL17RA
REAC	Cytokine Signaling in Immune system	REAC:R-HSA-1280215	0.019764	1.70412	780	66	15	11004	SAMHD1,ADAR,NUP155,PSMD12,EIF2S3,IL10RB,GBP4,CSF3R,ANXA1,IL18,IRF1,CASP3,EIF2AK2,PPIA,IL17RA
TF	Factor: ERF:HES-7; motif: NNCACGYGCNNNCCGGAAGT	TF:M08537	0.000784998	3.10513	206	88	9	20092	HSPD1,TLR2,RFC2,ZC3H18,NAAA,MDM2,NRROS,FKBP5,PPIA
