## Supplementary Tables for "Multiscale RNA editing analysis reveals cell type–specific regulatory programs across disease states in acute myeloid leukemia": Suppl_Table_18_de_both_bulkStatistics.xlsx

### Sheet: de_sites_ids_both_bulk
Supplementary Table 18, Differentially edited sites detected in both bulk and cell-type analyses (statistics from bulk).
site_id	gene	region	contrast	A	B	pred_diff	SE_diff	z_diff	p_diff	engine	p_diff_adj	HL_obs	ND_obs	RM_obs	PO_obs	HL_pred	ND_pred	RM_pred	PO_pred	obs_A	obs_B	pred_A	pred_B	obs_diff	abs_obs_diff	abs_pred_diff
1:89183644:-	GBP4	UTR3	PO_vs_ND	PO	ND	0.166813	0.0537072	3.10597	0.00189656	beta-binomial	0.061611	0.12844	0.0251572	0.169014	0.194245	0.125192	0.0314725	0.13709	0.198285	0.194245	0.0251572	0.198285	0.0314725	0.169087	0.169087	0.166813
16:29670378:+	SPN	UTR3	RM_vs_ND	RM	ND	-0.089585	0.0282597	-3.17006	0.00152409	binomial	0.0663411	0.0521739	0.126126	0.0348837	0.0875	0.0541738	0.115665	0.0260795	0.0846792	0.0348837	0.126126	0.0260795	0.115665	-0.0912424	0.0912424	0.089585
3:172505900:-	TNFSF10	UTR3	ND_vs_HL	ND	HL	0.709722	0.180064	3.9415	8.09722e-05	beta-binomial	0.00489882	0.242991	0.488189	0.866029	0.284211	0.133086	0.842808	0.713546	0.279495	0.488189	0.242991	0.842808	0.133086	0.245198	0.245198	0.709722
5:50414484:-	EMB	intronic	RM_vs_HL	RM	HL	0.289767	0.00326973	88.6211	0	beta-binomial	0	0.451852	0.331058	0.713115	0.207143	0.255114	0.114818	0.54488	0.101462	0.713115	0.451852	0.54488	0.255114	0.261263	0.261263	0.289767
5:50414484:-	EMB	intronic	RM_vs_ND	RM	ND	0.430062	0.00181527	236.914	0	beta-binomial	0	0.451852	0.331058	0.713115	0.207143	0.255114	0.114818	0.54488	0.101462	0.713115	0.331058	0.54488	0.114818	0.382057	0.382057	0.430062
6:35684214:-	FKBP5	intronic	RM_vs_ND	RM	ND	0.109566	0.00290801	37.6772	0	beta-binomial	0	0.251101	0.0526316	0.272727	0.0357143	0.125742	0.0253548	0.134921	0.0257908	0.272727	0.0526316	0.134921	0.0253548	0.220096	0.220096	0.109566
Notes: p_diff denotes the p value for the respective comparison; p_diff_adj denotes the p value after multiple testing correlation for the respective comparison; Yellow indicates comparisons with significant differences between RM and ND.
