## Supplementary Tables for "Multiscale RNA editing analysis reveals cell type–specific regulatory programs across disease states in acute myeloid leukemia": Suppl_Table_19_de_both_cellTypeStatistics.xlsx

### Sheet: de_sites_ids_both_celltype
Supplementary Table 19, Differentially edited sites detected in both bulk and cell-type analyses (statistics from cell type analysis).
cell_type	site_id	contrast	pred_diff	SE_diff	z_diff	p_diff	engine	p_adj	site_id	gene	region
Prog	1:89183644:-	RM_vs_HL	0.677083	0.165108	4.10086	4.11622e-05	beta-binomial	0.000397902	1:89183644:-	GBP4	UTR3
T	1:89183644:-	PO_vs_RM	-0.0783624	0.0945617	-0.828691	0.40728	beta-binomial	0.785439	1:89183644:-	GBP4	UTR3
Prog-like	16:29670378:+	RM_vs_ND	0.75	0.108326	6.92352	4.40553e-12	beta-binomial	6.16774e-11	16:29670378:+	SPN	UTR3
Prog-like	16:29670378:+	PO_vs_ND	1.51678e-07	0.187599	8.08525e-07	0.999999	beta-binomial	1	16:29670378:+	SPN	UTR3
Prog-like	16:29670378:+	PO_vs_RM	-0.75	0.153125	-4.89797	9.68302e-07	beta-binomial	1.01672e-05	16:29670378:+	SPN	UTR3
cDC-like	3:172505900:-	RM_vs_ND	0.159961	0.239394	0.66819	0.504013	beta-binomial	0.639708	3:172505900:-	TNFSF10	UTR3
Mono	3:172505900:-	ND_vs_HL	0.6	0.156045	3.84504	0.000120532	beta-binomial	0.000589269	3:172505900:-	TNFSF10	UTR3
Mono	3:172505900:-	RM_vs_HL	0.6	0.156019	3.84568	0.00012022	beta-binomial	0.000988477	3:172505900:-	TNFSF10	UTR3
Mono	3:172505900:-	RM_vs_ND	5.679e-08	0.000218609	0.000259779	0.999793	beta-binomial	0.999997	3:172505900:-	TNFSF10	UTR3
Mono-like	3:172505900:-	PO_vs_ND	0.00094752	NA	NA	NA	beta-binomial	NA	3:172505900:-	TNFSF10	UTR3
Plasma	3:172505900:-	RM_vs_ND	0.2	0.348986	0.573089	0.566585	beta-binomial	0.851171	3:172505900:-	TNFSF10	UTR3
T	3:172505900:-	PO_vs_RM	-0.72973	0.0730552	-9.98874	1.7074e-23	beta-binomial	3.58554e-22	3:172505900:-	TNFSF10	UTR3
cDC-like	5:50414484:-	RM_vs_ND	0.234103	0.258156	0.906827	0.364498	beta-binomial	0.638834	5:50414484:-	EMB	intronic
Prog-like	5:50414484:-	RM_vs_ND	0.391304	0.101756	3.84553	0.000120294	beta-binomial	0.000673648	5:50414484:-	EMB	intronic
Prog-like	5:50414484:-	PO_vs_ND	-0.386473	0.171926	-2.2479	0.0245825	beta-binomial	0.356447	5:50414484:-	EMB	intronic
Prog-like	5:50414484:-	PO_vs_RM	-0.777778	0.13858	-5.61248	1.99452e-08	beta-binomial	2.79232e-07	5:50414484:-	EMB	intronic
T	5:50414484:-	RM_vs_HL	-0.0277777	0.175852	-0.157961	0.874487	beta-binomial	1	5:50414484:-	EMB	intronic
T	5:50414484:-	PO_vs_HL	-0.594104	0.149213	-3.98158	6.84586e-05	beta-binomial	0.000315963	5:50414484:-	EMB	intronic
T	5:50414484:-	PO_vs_RM	-0.566326	0.121571	-4.6584	3.18683e-06	beta-binomial	4.46157e-05	5:50414484:-	EMB	intronic
Mono	6:35684214:-	RM_vs_HL	0.556391	0.190324	2.92338	0.00346252	beta-binomial	0.0183019	6:35684214:-	FKBP5	intronic
Mono-like	6:35684214:-	RM_vs_ND	0.9	0.0547606	16.4352	1.07092e-60	beta-binomial	8.03192e-60	6:35684214:-	FKBP5	intronic
T	6:35684214:-	RM_vs_HL	-0.388235	0.215049	-1.80533	0.0710229	beta-binomial	0.24858	6:35684214:-	FKBP5	intronic
T	6:35684214:-	PO_vs_HL	-0.388235	0.215032	-1.80548	0.0709996	beta-binomial	0.218104	6:35684214:-	FKBP5	intronic
T	6:35684214:-	PO_vs_RM	-6.41682e-09	0.253003	-2.53626e-08	1	beta-binomial	1	6:35684214:-	FKBP5	intronic
Notes
p_diff denotes the p value for the respective comparison
p_diff_adj denotes the p value after multiple testing correlation for the respective comparison
Yellow indicates comparisons with significant differences between RM and ND.
Blue indicates comparisons with significant differences for all the camparisons except RM vs ND.
