## Supplementary Tables for "Multiscale RNA editing analysis reveals cell type–specific regulatory programs across disease states in acute myeloid leukemia": Suppl_Table_20_Beataml_clinical_association_results.xlsx

### Sheet: Sheet1
Supplementary Table 20, Association of five editing sites with key clinical features of BEATAML.
site	geneName	genomicRegion	specimenType	term	estimate	std.error	p.value	sampleSize (n)
1:89183644:-	GBP4	UTR3	BM	Overall Surival	9.97754	0.989147	0.0200412	242
1:89183644:-	GBP4	UTR3	BM	ELN3Intermediate	0.208092	0.111136	0.0611503	224
1:89183644:-	GBP4	UTR3	BM	Blasts_BM	-0.00270142	0.00155226	0.081805	229
16:29670378:+	SPN	UTR3	BM	diseaseStage_Remission	0.330598	0.127727	0.00964427	291
3:172505900:-	TNFSF10	UTR3	BM	diseaseStage_Residual	-0.580444	0.267378	0.029941	270
5:50414484:-	EMB	intronic	BM	diseaseStage_Residual	0.328618	0.139018	0.0180857	261
6:35684214:-	FKBP5	intronic	BM	ELN3Intermediate	2.60563	1.39177	0.061184	20
6:35684214:-	FKBP5	intronic	BM	Overall Surival	0.127282	1.1557	0.074482	21
1:89183644:-	GBP4	UTR3	PB	diseaseStage_Remission	0.834663	0.173421	1.49e-06	196
1:89183644:-	GBP4	UTR3	PB	Blasts_BM	-0.00514604	0.00215825	0.0171089	115
16:29670378:+	SPN	UTR3	PB	Blasts_PB	-0.00402234	0.00180829	0.0261221	124
3:172505900:-	TNFSF10	UTR3	PB	Blasts_PB	-0.0101128	0.00592014	0.0875997	118
5:50414484:-	EMB	intronic	PB	diseaseStage_Remission	-0.614259	0.334982	0.0666971	197
6:35684214:-	FKBP5	intronic	PB	diseaseStage_Remission	-3.3349	1.65643	0.0440831	31
6:35684214:-	FKBP5	intronic	PB	diseaseStage_Residual	-1.38305	0.737974	0.0609139	31
6:35684214:-	FKBP5	intronic	PB	Blasts_PB	0.031892	0.0174585	0.0677399	16
6:35684214:-	FKBP5	intronic	PB	diseaseStage_Relapse	1.67688	0.970561	0.0840345	31
