## Supplementary Tables for "Multiscale RNA editing analysis reveals cell type–specific regulatory programs across disease states in acute myeloid leukemia": Suppl_Table_21_edgeR_SIG_FDR0.05_LFC1_HL_vs_ND.xlsx

### Sheet: edgeR_SIG_FDR0.05_LFC1_HL_vs_ND
Supplementary Table 21, Differential expressed genes from HL vs ND.
gene_id	gene_name	logFC	logCPM	F	PValue	FDR	DE_status
ENSG00000291089	NA	4.10145	-0.251055	72.8626	8.62506e-11	2.09576e-06	up
ENSG00000184226	PCDH9	6.7162	5.1789	106.239	1.31486e-10	2.09576e-06	up
ENSG00000251443	LINC02160	5.48367	-0.0437111	54.8277	2.70396e-09	1.80099e-05	up
ENSG00000293389	NA	6.33663	1.35076	56.5824	3.51408e-09	1.80099e-05	up
ENSG00000144057	ST6GAL2	6.15968	2.57339	65.3499	3.75437e-09	1.80099e-05	up
ENSG00000164035	EMCN	5.42126	0.855562	56.5914	3.85149e-09	1.80099e-05	up
ENSG00000120279	MYCT1	7.24669	3.40716	65.3699	3.95473e-09	1.80099e-05	up
ENSG00000149948	HMGA2	5.29559	2.70514	69.3186	5.16835e-09	2.05946e-05	up
ENSG00000184905	TCEAL2	5.94014	0.514083	51.075	8.77396e-09	3.10774e-05	up
ENSG00000101333	PLCB4	5.2329	3.01543	64.2495	1.43943e-08	4.58863e-05	up
ENSG00000229425	NA	7.1942	4.65662	62.7599	1.70614e-08	4.94439e-05	up
ENSG00000107186	MPDZ	6.65983	0.888559	50.2233	2.12409e-08	5.21819e-05	up
ENSG00000133019	CHRM3	5.40999	2.09503	56.7683	2.128e-08	5.21819e-05	up
ENSG00000234456	MAGI2-AS3	5.44146	3.33656	60.4796	2.80852e-08	6.39501e-05	up
ENSG00000154330	PGM5	6.95892	0.658922	48.4558	3.55543e-08	6.6875e-05	up
ENSG00000185630	PBX1	6.3862	3.48037	56.5282	3.61321e-08	6.6875e-05	up
ENSG00000166068	SPRED1	3.99465	2.02872	58.7139	3.67327e-08	6.6875e-05	up
ENSG00000275896	PRSS2	6.366	1.12145	42.4026	3.99329e-08	6.6875e-05	up
ENSG00000131016	AKAP12	5.19248	1.92568	54.8571	4.03339e-08	6.6875e-05	up
ENSG00000166265	CYYR1	5.87601	1.03839	46.7703	4.19568e-08	6.6875e-05	up
ENSG00000235020	NA	5.51531	-0.337334	42.9995	5.22301e-08	7.70107e-05	up
ENSG00000152952	PLOD2	6.20514	3.06311	51.5157	5.31475e-08	7.70107e-05	up
ENSG00000198838	RYR3	3.41208	2.68057	56.8307	5.89964e-08	8.1769e-05	up
ENSG00000102024	PLS3	5.66507	1.51852	46.0545	6.57892e-08	8.73844e-05	up
ENSG00000102230	PCYT1B	4.14563	1.24032	50.9245	7.51703e-08	9.58512e-05	up
ENSG00000154065	ANKRD29	5.45305	-0.607344	43.7855	8.00143e-08	9.81037e-05	up
ENSG00000112414	ADGRG6	5.56598	3.6418	50.7784	1.12751e-07	0.000133121	up
ENSG00000138669	PRKG2	6.7451	3.81781	49.8966	1.32738e-07	0.000149166	up
ENSG00000008311	AASS	4.23067	2.68082	51.0561	1.35699e-07	0.000149166	up
ENSG00000108924	HLF	7.30197	3.72114	47.4359	1.43929e-07	0.000152939	up
ENSG00000162669	HFM1	9.4873	0.558928	55.529	1.6428e-07	0.000168932	up
ENSG00000100678	SLC8A3	5.15294	0.800365	40.0867	1.71819e-07	0.000171164	up
ENSG00000293469	CHMP1B2P	5.38771	1.25545	39.5669	2.35575e-07	0.000227566	up
ENSG00000165152	PGAP4	5.0352	1.01898	40.3335	2.45517e-07	0.000230168	up
ENSG00000169575	VPREB1	4.85499	2.07866	44.8088	2.5271e-07	0.000230168	up
ENSG00000206192	ANKRD20A9P	5.68143	-0.202493	36.3895	2.65202e-07	0.000234836	up
ENSG00000101200	AVP	6.14634	0.475445	38.9675	2.78569e-07	0.000240006	up
ENSG00000097096	SYDE2	4.55821	1.30384	40.2896	3.49496e-07	0.00029319	up
ENSG00000114698	PLSCR4	7.05992	1.29741	43.1017	3.68472e-07	0.000301183	up
ENSG00000165092	ALDH1A1	4.41916	4.06885	44.6834	4.64502e-07	0.000370185	up
ENSG00000260398	NA	5.76802	-0.174193	38.2864	4.99433e-07	0.000388315	up
ENSG00000006042	TMEM98	5.9785	0.60578	35.5281	5.57655e-07	0.00042326	up
ENSG00000186472	PCLO	5.31552	0.115085	34.5167	6.09617e-07	0.000451097	up
ENSG00000168671	UGT3A2	4.02357	-0.138992	33.5816	6.23736e-07	0.000451097	up
ENSG00000196368	NUDT11	4.79083	0.682178	36.3171	6.36783e-07	0.000451097	up
ENSG00000158528	PPP1R9A	4.75513	1.48348	39.8435	6.5647e-07	0.000454934	up
ENSG00000283458	NA	11.4559	2.36004	64.1117	6.74378e-07	0.000456127	up
ENSG00000225113	NA	5.8984	-0.625382	36.5311	6.86809e-07	0.000456127	up
ENSG00000075223	SEMA3C	4.53808	1.45208	39.3906	7.35625e-07	0.000478577	up
ENSG00000165816	VWA2	4.15202	0.469517	34.7847	8.25088e-07	0.000526043	up
ENSG00000180730	SHISA2	4.77563	0.124375	34.1362	8.53391e-07	0.00053342	up
ENSG00000211962	IGHV1-46	5.60998	-0.85719	34.2382	8.71111e-07	0.000534025	up
ENSG00000224680	PLA2G12AP1	4.00141	-1.40534	31.177	1.10513e-06	0.000664702	up
ENSG00000245662	LINC02211	3.33476	-1.66769	30.3347	1.26151e-06	0.000744711	up
ENSG00000148143	ZNF462	5.30606	1.23957	33.7494	1.42642e-06	0.000826756	up
ENSG00000118946	PCDH17	6.44195	-0.92793	37.0677	1.60313e-06	0.000912584	up
ENSG00000259845	HERC2P10	-3.73247	1.16398	36.4986	1.64551e-06	0.000920272	down
ENSG00000101938	CHRDL1	5.8968	1.56913	31.8415	1.7154e-06	0.000942818	up
ENSG00000179399	GPC5	6.10088	-0.765618	32.2648	1.87792e-06	0.00101465	up
ENSG00000169126	ODAD2	5.56829	-0.310442	33.7312	1.98727e-06	0.00104512	up
ENSG00000046604	DSG2	5.03255	3.12626	36.9162	1.99989e-06	0.00104512	up
ENSG00000144824	PHLDB2	5.30838	3.26313	36.7495	2.11952e-06	0.00108977	up
ENSG00000113100	CDH9	5.99494	-0.43499	34.3821	2.19355e-06	0.00110993	up
ENSG00000046889	PREX2	5.39972	3.13982	36.078	2.31158e-06	0.00115139	up
ENSG00000242268	LINC02082	3.07604	-0.704979	30.1407	2.67612e-06	0.00130676	up
ENSG00000287973	NA	6.28361	-0.621358	33.6317	2.7055e-06	0.00130676	up
ENSG00000215796	NA	3.35666	-1.56816	27.5517	3.04325e-06	0.00143167	up
ENSG00000170323	FABP4	9.02745	1.44641	37.0796	3.05394e-06	0.00143167	up
ENSG00000164114	MAP9	3.34596	3.9111	34.5261	3.55613e-06	0.00164293	up
ENSG00000153707	PTPRD	3.97559	0.632599	30.729	3.7805e-06	0.00172164	up
ENSG00000186310	NAP1L3	4.30903	2.37317	33.5916	3.84158e-06	0.00172482	up
ENSG00000064042	LIMCH1	5.66083	2.01733	30.5248	4.18042e-06	0.00185088	up
ENSG00000196549	MME	4.55088	2.71734	33.1303	4.3567e-06	0.00187703	up
ENSG00000137094	DNAJB5	2.71033	-0.0532572	30.9064	4.35723e-06	0.00187703	up
ENSG00000267402	TCF4-AS2	4.50591	0.0158401	30.5143	4.41863e-06	0.0018781	up
ENSG00000228824	MIR4500HG	3.03259	-1.45386	26.6076	4.63447e-06	0.00193348	up
ENSG00000178171	AMER3	3.42554	-1.77879	26.4731	4.67025e-06	0.00193348	up
ENSG00000188580	NKAIN2	5.15812	-0.124924	26.7054	4.95845e-06	0.00200216	up
ENSG00000151838	CCDC175	3.83616	2.24647	32.8893	4.96176e-06	0.00200216	up
ENSG00000066382	MPPED2	4.13339	-0.258253	27.4961	5.07138e-06	0.00202082	up
ENSG00000123119	NECAB1	4.58017	3.5676	32.7826	5.23906e-06	0.00204433	up
ENSG00000180881	CAPS2	2.1935	1.47874	32.7304	5.25864e-06	0.00204433	up
ENSG00000291094	NA	4.62469	-0.515807	27.9763	5.37465e-06	0.00206425	up
ENSG00000279652	NA	2.97109	0.350292	30.7399	5.58709e-06	0.00209548	up
ENSG00000183242	WT1-AS	-4.35893	1.36037	30.3264	5.58743e-06	0.00209548	down
ENSG00000130702	LAMA5	-3.2456	1.32157	31.7713	5.66708e-06	0.00210064	down
ENSG00000067177	PHKA1	4.31514	0.195836	27.9639	6.00871e-06	0.00220168	up
ENSG00000185332	TMEM105	-3.67677	0.319228	28.5121	6.189e-06	0.00224145	down
ENSG00000198774	RASSF9	3.35659	0.243246	29.1252	6.2579e-06	0.00224145	up
ENSG00000188467	SLC24A5	6.14248	-0.65441	27.9876	6.78944e-06	0.00240482	up
ENSG00000144681	STAC	4.5228	0.259638	27.101	7.12285e-06	0.00249519	up
ENSG00000081138	CDH7	3.47991	1.04182	30.0233	7.25151e-06	0.00251265	up
ENSG00000164946	FREM1	5.34775	0.619265	27.3555	7.33214e-06	0.00251327	up
ENSG00000179083	FAM133A	6.06024	0.308484	26.4051	7.44452e-06	0.00252464	up
ENSG00000289417	NA	5.54723	-1.13911	27.5752	7.56201e-06	0.00253749	up
ENSG00000151789	ZNF385D	4.44915	2.65567	30.9863	7.8686e-06	0.00261287	up
ENSG00000139915	MDGA2	5.57558	0.568826	26.0162	8.15942e-06	0.00267853	up
ENSG00000171843	MLLT3	2.99403	6.01923	30.7618	8.23438e-06	0.00267853	up
ENSG00000197301	HMGA2-AS1	4.47316	1.715	29.8091	8.5429e-06	0.00275081	up
ENSG00000197992	CLEC9A	5.21497	1.77561	28.4121	8.72629e-06	0.00277924	up
ENSG00000256948	IQSEC3-AS2	4.97158	2.47189	29.1126	8.89526e-06	0.00277924	up
ENSG00000289502	NA	4.3253	1.78721	29.3278	8.935e-06	0.00277924	up
ENSG00000250910	MAP9-AS1	3.38799	-0.558261	26.2414	8.9799e-06	0.00277924	up
ENSG00000151090	THRB	3.95081	1.86518	29.8624	9.17685e-06	0.00281288	up
ENSG00000067445	TRO	4.16026	-0.604549	25.2862	1.02509e-05	0.00311218	up
ENSG00000245148	ARAP1-AS2	-4.38101	-8.57855e-06	26.9655	1.03741e-05	0.00311986	down
ENSG00000253250	C8orf88	4.55364	2.85536	29.2314	1.06109e-05	0.00316125	up
ENSG00000244575	IGKV1-27	6.27605	-1.13921	28.5119	1.17766e-05	0.00347606	up
ENSG00000172915	NBEA	3.1991	3.16222	28.6453	1.39244e-05	0.00400097	up
ENSG00000291252	NA	5.61699	-0.671423	24.7642	1.39566e-05	0.00400097	up
ENSG00000277128	NA	4.06927	-0.526912	23.8948	1.4057e-05	0.00400097	up
ENSG00000275381	NA	3.60517	-0.0540269	24.4363	1.50917e-05	0.00423364	up
ENSG00000233392	UICLM	-7.10332	2.35118	25.5619	1.52565e-05	0.00423364	down
ENSG00000101115	SALL4	3.32074	0.744047	27.1486	1.52729e-05	0.00423364	up
ENSG00000263667	LINC03066	8.40794	-2.26726	33.4739	1.57114e-05	0.00431766	up
ENSG00000204065	TCEAL5	5.03798	-0.849824	24.291	1.59289e-05	0.00434002	up
ENSG00000087116	ADAMTS2	-5.70775	0.874459	24.9915	1.62442e-05	0.0043884	down
ENSG00000176244	ACBD7	2.523	0.634966	27.1273	1.67847e-05	0.00449633	up
ENSG00000121570	DPPA4	3.51007	3.91302	27.4034	1.88202e-05	0.00498721	up
ENSG00000230623	NA	4.12603	-1.70493	22.8504	1.89301e-05	0.00498721	up
ENSG00000289270	NA	3.3878	-1.5434	22.6805	1.91295e-05	0.00499845	up
ENSG00000233723	LINC01122	4.2551	2.41204	26.795	1.94195e-05	0.00500837	up
ENSG00000143776	CDC42BPA	3.66021	4.60296	27.2299	1.95418e-05	0.00500837	up
ENSG00000172572	PDE3A	4.48285	0.610829	24.3878	1.96388e-05	0.00500837	up
ENSG00000178217	SH2D4B	5.26097	-1.50172	24.4358	2.03984e-05	0.00516079	up
ENSG00000228623	ZNF883	2.58557	0.242736	25.9909	2.07833e-05	0.00521677	up
ENSG00000288765	NA	6.64185	-0.136135	26.5456	2.13652e-05	0.00532093	up
ENSG00000133026	MYH10	2.12512	5.43305	26.713	2.20913e-05	0.00545913	up
ENSG00000215817	ZC3H11B	2.88563	-0.474287	23.4102	2.33793e-05	0.00573296	up
ENSG00000286151	NA	4.49719	0.335243	22.8775	2.3639e-05	0.0057524	up
ENSG00000154639	CXADR	3.55174	2.44361	26.3598	2.40396e-05	0.00580557	up
ENSG00000175097	RAG2	3.87529	-0.942706	21.5924	2.53309e-05	0.00607141	up
ENSG00000133134	BEX2	3.10672	4.45318	26.1398	2.56921e-05	0.00611123	up
ENSG00000177359	NA	4.04981	-1.63429	21.8669	2.58804e-05	0.00611123	up
ENSG00000224957	LINC01266	6.88638	-1.23388	25.6782	2.62557e-05	0.00615427	up
ENSG00000087076	HSD17B14	7.02742	-2.26603	27.7423	2.64881e-05	0.0061634	up
ENSG00000102174	PHEX	3.5698	-1.33403	21.8524	2.74521e-05	0.0063161	up
ENSG00000122548	KIAA0087	3.71283	1.02302	22.8276	2.75451e-05	0.0063161	up
ENSG00000269887	NA	6.43498	-1.14162	24.9034	2.78949e-05	0.0063161	up
ENSG00000269964	MEI4	4.40588	-1.13034	22.0429	2.79368e-05	0.0063161	up
ENSG00000196159	FAT4	3.59614	0.509802	24.0756	2.81453e-05	0.00631842	up
ENSG00000234690	EPCAM-DT	4.49395	-1.26751	23.2355	2.88261e-05	0.00642601	up
ENSG00000283239	KBTBD11-OT1	3.94572	-1.9932	22.6554	2.93285e-05	0.00649259	up
ENSG00000162543	UBXN10	3.90901	0.84125	23.8595	2.96528e-05	0.00651912	up
ENSG00000276778	LINC02227	3.48606	-1.05145	21.3119	3.05661e-05	0.00667389	up
ENSG00000116675	DNAJC6	3.24598	2.87025	25.45	3.08856e-05	0.00669776	up
ENSG00000115641	FHL2	2.37517	2.60116	25.2154	3.30699e-05	0.00707518	up
ENSG00000244694	PTCHD4	4.39919	-1.19977	21.0833	3.39018e-05	0.00720481	up
ENSG00000211658	IGLV3-27	9.89913	-0.0492317	25.9853	3.46455e-05	0.00731409	up
ENSG00000272770	NA	8.42512	-1.29271	25.2078	3.52484e-05	0.0073554	up
ENSG00000170961	HAS2	5.89727	-0.944841	24.5159	3.53446e-05	0.0073554	up
ENSG00000110455	ACCS	-1.8872	2.81304	24.9234	3.55333e-05	0.0073554	down
ENSG00000258422	NA	4.52317	-2.74429	25.6011	3.57995e-05	0.00736268	up
ENSG00000130224	LRCH2	10.8077	0.110581	29.1792	3.76044e-05	0.00768431	up
ENSG00000285534	NA	-6.21369	2.78012	23.2986	3.93981e-05	0.00795178	down
ENSG00000147862	NFIB	4.26756	0.445446	21.8212	3.95677e-05	0.00795178	up
ENSG00000130147	SH3BP4	3.45981	1.25262	24.1078	3.96616e-05	0.00795178	up
ENSG00000282600	IGHV3-69-1	5.77701	0.0781682	22.0059	4.14593e-05	0.00821469	up
ENSG00000240103	NA	4.57057	-1.66286	21.4552	4.16651e-05	0.00821469	up
ENSG00000270230	MTND6P22	4.75959	-1.6578	24.5506	4.18894e-05	0.00821469	up
ENSG00000054793	ATP9A	3.76826	1.2056	23.5469	4.20037e-05	0.00821469	up
ENSG00000206559	ZCWPW2	2.8654	1.15195	24.0508	4.23468e-05	0.00823129	up
ENSG00000146530	VWDE	4.28204	2.51826	23.7471	4.46926e-05	0.00858265	up
ENSG00000286125	NA	2.99589	1.1109	23.8244	4.46929e-05	0.00858265	up
ENSG00000109255	NMU	5.32534	3.79925	23.4908	4.66777e-05	0.00886484	up
ENSG00000165626	BEND7	3.82428	0.0954078	21.2907	4.67185e-05	0.00886484	up
ENSG00000288694	NA	3.62279	-0.442174	20.3342	4.87397e-05	0.00916301	up
ENSG00000228938	SNRPD2P1	4.16683	-1.73628	22.5853	4.88648e-05	0.00916301	up
ENSG00000057294	PKP2	3.74493	1.91121	23.3346	4.99734e-05	0.00931609	up
ENSG00000261628	NA	-2.5203	0.187629	22.6716	5.10435e-05	0.00946025	down
ENSG00000163624	CDS1	4.91347	-0.982989	20.9812	5.13772e-05	0.00946707	up
ENSG00000169075	BRD7P3	4.23002	-1.98649	20.514	5.26741e-05	0.00965026	up
ENSG00000132958	TPTE2	3.2265	-1.33263	19.5485	5.3379e-05	0.00972351	up
ENSG00000002746	HECW1	2.69351	-1.49351	19.8163	5.56476e-05	0.00999239	up
ENSG00000181444	ZNF467	-2.57732	1.44694	23.1604	5.57557e-05	0.00999239	down
ENSG00000140600	SH3GL3	3.40334	-1.05919	19.736	5.57954e-05	0.00999239	up
ENSG00000242922	RPL21P104	3.27579	-1.75038	20.017	5.62272e-05	0.00999551	up
ENSG00000114405	CEP15	3.77819	1.64636	22.8495	5.67382e-05	0.00999551	up
ENSG00000181218	H2AC25	2.9174	3.06192	23.1786	5.67535e-05	0.00999551	up
ENSG00000171496	OR1L8	4.64268	-2.87759	26.2929	5.71554e-05	0.010011	up
ENSG00000164330	EBF1	3.88328	2.27794	22.9957	5.82118e-05	0.0100896	up
ENSG00000118960	HS1BP3	-2.00313	2.34243	23.0873	5.82373e-05	0.0100896	down
ENSG00000065054	NHERF2	-3.28195	0.756352	22.291	5.91884e-05	0.010199	down
ENSG00000266714	MYO15B	-1.44784	3.87233	22.942	5.98899e-05	0.0102644	down
ENSG00000101460	MAP1LC3A	-3.24244	0.0282862	21.3774	6.2196e-05	0.010598	down
ENSG00000166349	RAG1	4.30301	1.60227	22.3228	6.26799e-05	0.010598	up
ENSG00000196890	H2BC26	2.83335	1.36084	22.2682	6.28343e-05	0.010598	up
ENSG00000255310	NA	3.72211	-0.562446	20.2167	6.33741e-05	0.0106277	up
ENSG00000118473	SGIP1	3.39501	1.42893	22.2105	6.3761e-05	0.0106277	up
ENSG00000139835	GRTP1	3.33996	1.59196	22.2675	6.401e-05	0.0106277	up
ENSG00000166147	FBN1	2.50343	2.58232	22.7233	6.46256e-05	0.0106743	up
ENSG00000136153	LMO7	1.72901	2.97191	22.5463	6.7265e-05	0.011053	up
ENSG00000145708	CRHBP	4.56151	4.17269	21.8898	6.88015e-05	0.0112475	up
ENSG00000166780	BMERB1	2.80232	2.10141	22.426	6.98851e-05	0.0113179	up
ENSG00000248769	NA	-4.34269	-0.473029	20.5961	6.99424e-05	0.0113179	down
ENSG00000225778	PROSER2-AS1	-4.46316	0.308135	19.5995	7.08367e-05	0.0114047	down
ENSG00000248373	NA	3.82962	-0.885404	19.172	7.25993e-05	0.0116298	up
ENSG00000156535	CD109	3.01686	4.46867	22.1549	7.45183e-05	0.0118386	up
ENSG00000277117	NA	5.12486	-1.09408	19.8936	7.51284e-05	0.0118386	up
ENSG00000079277	MKNK1	-1.58659	4.38459	22.1093	7.53028e-05	0.0118386	down
ENSG00000290901	NA	2.70848	-1.81543	18.6305	7.53885e-05	0.0118386	up
ENSG00000183032	SLC25A21	4.57089	2.24518	20.585	7.87448e-05	0.0122998	up
ENSG00000290592	NA	3.64087	-0.192132	19.5255	7.90974e-05	0.0122998	up
ENSG00000102554	KLF5	3.2656	1.57858	21.7763	8.0275e-05	0.0124224	up
ENSG00000264443	NCMAP-DT	5.03495	-0.213569	20.1042	8.23945e-05	0.0126402	up
ENSG00000081377	CDC14B	2.50633	2.3025	21.7943	8.24754e-05	0.0126402	up
ENSG00000250125	LINC02232	5.37725	0.0741724	19.35	8.51945e-05	0.0129808	up
ENSG00000104879	CKM	-4.57368	-0.426447	20.3029	8.55128e-05	0.0129808	down
ENSG00000289690	NA	-2.78766	0.921959	21.2724	8.62944e-05	0.0130374	down
ENSG00000136110	CNMD	5.82152	-1.29324	20.7883	8.77761e-05	0.0131987	up
ENSG00000287497	NA	4.6151	2.04204	19.9302	8.93136e-05	0.0132414	up
ENSG00000254319	LINC03021	3.26461	1.2351	21.3143	8.93609e-05	0.0132414	up
ENSG00000135144	DTX1	4.8044	-1.31268	19.826	8.95328e-05	0.0132414	up
ENSG00000158301	GPRASP2	3.67951	-1.17871	18.6649	8.97216e-05	0.0132414	up
ENSG00000154545	MAGED4	3.28323	-2.09512	18.487	9.33663e-05	0.0137158	up
ENSG00000285852	NA	3.25196	0.418526	19.9247	9.43825e-05	0.0138015	up
ENSG00000280969	RPS4Y2	3.86406	-1.81846	18.6152	9.57148e-05	0.0139324	up
ENSG00000280122	NA	2.23021	-1.78187	18.1064	9.76441e-05	0.0141486	up
ENSG00000165458	INPPL1	-1.80547	3.36359	21.1832	9.82966e-05	0.0141787	down
ENSG00000163687	DNASE1L3	3.55188	0.727536	19.5443	0.0001002	0.0143882	up
ENSG00000055118	KCNH2	4.28298	3.33806	20.9948	0.000100872	0.0144197	up
ENSG00000261645	DISC1FP1	3.92659	-0.424077	18.7257	0.000101662	0.0144501	up
ENSG00000171236	LRG1	-2.35421	2.55745	21.069	0.000102426	0.0144501	down
ENSG00000164430	CGAS	-1.4788	5.09976	21.0193	0.000102445	0.0144501	down
ENSG00000182263	FIGN	4.57	0.384341	18.4353	0.000104631	0.0146936	up
ENSG00000163053	SLC16A14	2.86246	-0.0599872	19.8193	0.000105983	0.0148181	up
ENSG00000211942	IGHV3-13	5.09123	0.485801	19.0303	0.000106814	0.0148691	up
ENSG00000289707	NA	3.0537	3.75815	20.8531	0.000108438	0.0150295	up
ENSG00000185053	SGCZ	9.9388	-0.762733	22.4049	0.000110061	0.0151885	up
ENSG00000154479	CFAP210	3.18355	1.24126	20.3503	0.000114485	0.01573	up
ENSG00000287650	NA	3.49243	-1.61232	17.5719	0.000114973	0.01573	up
ENSG00000259446	RYR3-DT	4.40957	-1.32048	18.7467	0.000115717	0.0157642	up
ENSG00000155980	KIF5A	3.3184	0.725548	19.3502	0.000117856	0.0158962	up
ENSG00000166928	MS4A14	-5.51875	2.68887	19.1163	0.000118049	0.0158962	down
ENSG00000288737	NA	-4.1509	0.515441	19.263	0.000118182	0.0158962	down
ENSG00000276533	NA	-2.44582	2.31672	20.506	0.000120282	0.0161107	down
ENSG00000233922	LINC01694	2.11018	0.557815	19.8749	0.000121152	0.0161593	up
ENSG00000257599	OVCH1-AS1	2.47827	2.27711	20.4412	0.000123332	0.0162371	up
ENSG00000291034	NA	3.83238	0.602375	18.5802	0.000123626	0.0162371	up
ENSG00000184515	BEX5	3.63466	1.32449	19.9184	0.000123845	0.0162371	up
ENSG00000107821	KAZALD1	4.37209	-1.03794	19.1563	0.000123966	0.0162371	up
ENSG00000105251	SHD	3.88679	-1.9205	17.8917	0.000124282	0.0162371	up
ENSG00000277112	ANKRD20A21P	3.85591	-0.931455	18.2539	0.000125559	0.0162396	up
ENSG00000067715	SYT1	3.52301	0.225957	18.2702	0.000125637	0.0162396	up
ENSG00000231742	LINC01273	4.49541	-1.87492	18.0201	0.000125829	0.0162396	up
ENSG00000182782	HCAR2	-3.41766	-0.160973	18.2156	0.000127217	0.0162606	down
ENSG00000218018	RBM38-AS1	2.43417	0.887468	20.1318	0.000127383	0.0162606	up
ENSG00000227017	NA	5.57125	-1.43088	19.279	0.000127672	0.0162606	up
ENSG00000279094	LINC01670	3.31514	-0.331196	18.415	0.000128032	0.0162606	up
ENSG00000158406	H4C8	1.53939	2.84093	20.265	0.000128565	0.0162635	up
ENSG00000269067	ZNF728	3.30224	-2.55088	17.9809	0.000132722	0.0166575	up
ENSG00000249119	MTND6P4	3.54698	0.842157	18.2711	0.000132725	0.0166575	up
ENSG00000250644	NA	-5.06155	-0.852034	18.8716	0.000135582	0.0169494	down
ENSG00000288742	NA	-4.06425	0.630632	18.5496	0.000136396	0.0169845	down
ENSG00000272138	LINC01607	2.54053	-2.27633	17.0349	0.000141319	0.017529	up
ENSG00000255471	PRSS23-AS1	7.95676	-2.46449	19.6226	0.000142621	0.0175822	up
ENSG00000103316	CRYM	4.11946	-0.65521	17.9523	0.000142851	0.0175822	up
ENSG00000239961	LILRA4	4.09262	0.141925	18.3624	0.000144343	0.0176976	up
ENSG00000185433	LINC00158	7.1409	-2.03351	22.8845	0.000146059	0.0178394	up
ENSG00000198157	HMGN5	2.58481	5.53341	19.7032	0.000150411	0.0182226	up
ENSG00000158104	HPD	-5.63563	-1.35554	18.1423	0.000150755	0.0182226	down
ENSG00000185359	HGS	-1.46129	4.27017	19.6928	0.000150912	0.0182226	down
ENSG00000228495	LINC01013	2.66156	1.28269	19.5218	0.000154376	0.0185706	up
ENSG00000267598	NA	-5.85332	0.958791	17.699	0.000159371	0.0189226	down
ENSG00000291117	NA	-1.41608	4.49147	19.4994	0.00015974	0.0189226	down
ENSG00000197077	KIAA1671	2.86699	0.154635	18.2403	0.000159926	0.0189226	up
ENSG00000117616	RSRP1	-1.24512	7.89521	19.4912	0.000159972	0.0189226	down
ENSG00000231010	NA	-4.66442	0.260904	18.0214	0.00016027	0.0189226	down
ENSG00000023330	ALAS1	-1.8808	4.16273	19.4684	0.000161402	0.0189859	down
ENSG00000166681	BEX3	1.81733	5.08982	19.2824	0.000170352	0.019965	up
ENSG00000245311	BMAL2-AS1	5.32511	-1.59376	18.0671	0.000171008	0.0199685	up
ENSG00000148180	GSN	-2.0712	4.63949	19.2321	0.000173109	0.02014	down
ENSG00000145248	SLC10A4	4.17274	0.501032	17.2459	0.000175944	0.0203373	up
ENSG00000130812	ANGPTL6	-3.63176	-1.40003	16.9837	0.000176081	0.0203373	down
ENSG00000180902	D2HGDH	-1.92158	2.80123	19.1769	0.000177293	0.0204034	down
ENSG00000289995	NA	4.62252	-1.33788	17.968	0.000185236	0.0212135	up
ENSG00000172995	ARPP21	3.76267	1.52573	17.2384	0.000188341	0.0212135	up
ENSG00000144369	FAM171B	3.58269	2.50261	18.9505	0.000188542	0.0212135	up
ENSG00000265293	ARGFXP2	-3.3299	-1.6579	16.7392	0.000188613	0.0212135	down
ENSG00000279204	NA	2.88129	-0.685222	17.2778	0.000188782	0.0212135	up
ENSG00000153253	SCN3A	3.94546	1.02024	18.154	0.000189113	0.0212135	up
ENSG00000254317	NA	-4.69692	0.218989	17.9954	0.000189182	0.0212135	down
ENSG00000110723	EXPH5	2.31168	2.09769	18.9791	0.000189656	0.0212135	up
ENSG00000237975	FLG-AS1	3.49135	-1.6798	16.3301	0.000191244	0.0212627	up
ENSG00000251434	NA	2.67066	-1.32218	16.712	0.00019143	0.0212627	up
ENSG00000112773	TENT5A	-1.90912	6.85313	18.8647	0.000193011	0.0213182	down
ENSG00000104177	MYEF2	3.0502	3.96068	18.8798	0.000193267	0.0213182	up
ENSG00000160013	PTGIR	-3.59702	2.05537	18.7389	0.000195029	0.0214383	down
ENSG00000144893	MED12L	2.67992	4.67789	18.7992	0.000197191	0.0216016	up
ENSG00000268723	NA	2.7709	-1.37679	16.3286	0.000198966	0.0216163	up
ENSG00000167034	NKX3-1	2.53071	1.05789	18.4158	0.000199913	0.0216163	up
ENSG00000198908	GPRASP3	2.58201	1.10164	18.6149	0.000200028	0.0216163	up
ENSG00000069275	NUCKS1	1.02098	8.2495	18.7463	0.000200038	0.0216163	up
ENSG00000132692	BCAN	4.61241	-0.854313	17.7461	0.000201846	0.0216439	up
ENSG00000176749	CDK5R1	3.40472	1.06292	18.3442	0.000202599	0.0216439	up
ENSG00000109929	SC5D	1.07187	4.51539	18.7055	0.000202699	0.0216439	up
ENSG00000150627	WDR17	3.42054	1.41756	18.5551	0.000203009	0.0216439	up
ENSG00000151338	MIPOL1	2.36935	2.72267	18.6968	0.00020562	0.0217823	up
ENSG00000171401	KRT13	4.60807	-0.250849	16.8886	0.000205676	0.0217823	up
ENSG00000232677	LINC00665	1.60443	3.15987	18.6631	0.000206357	0.0217823	up
ENSG00000131203	IDO1	2.08118	-0.908518	17.1626	0.000208354	0.0219205	up
ENSG00000171729	TMEM51	-4.59579	-0.00513709	17.5373	0.000209489	0.0219674	down
ENSG00000205307	SAP25	-2.14409	1.22516	18.5471	0.000210614	0.022013	down
ENSG00000238554	RNU1-88P	3.88856	-1.56411	16.2009	0.000212206	0.0221069	up
ENSG00000286406	NA	2.89979	-1.48943	16.1261	0.000213433	0.0221623	up
ENSG00000170558	CDH2	4.01891	1.29055	17.9568	0.000215839	0.0223393	up
ENSG00000155659	VSIG4	-5.34726	1.92122	17.4426	0.000217104	0.0223976	down
ENSG00000100234	TIMP3	3.74798	2.12721	18.4042	0.000219019	0.0224953	up
ENSG00000262079	NA	2.55419	-2.0399	15.867	0.000219463	0.0224953	up
ENSG00000162415	ZSWIM5	3.39691	-0.116313	16.9446	0.000223246	0.0228098	up
ENSG00000257654	NA	-5.08001	1.44728	17.0313	0.000227439	0.0231639	down
ENSG00000184371	CSF1	2.8022	2.37763	18.3228	0.000230267	0.0233072	up
ENSG00000131037	EPS8L1	-2.8746	-0.273231	17.2123	0.000230455	0.0233072	down
ENSG00000158164	TMSB15A	3.39048	-0.0853802	16.9285	0.0002314	0.0233072	up
ENSG00000249242	TMEM150C	2.92206	0.878145	17.9931	0.000231771	0.0233072	up
ENSG00000289050	NA	-2.52382	-0.329304	16.9693	0.000233672	0.0234246	down
ENSG00000161243	FBXO27	1.9076	-1.8954	15.8295	0.000235137	0.0234975	up
ENSG00000069869	NEDD4	1.56433	4.56317	18.1951	0.000236895	0.0235992	up
ENSG00000101276	SLC52A3	-2.87515	0.207173	16.3871	0.000241226	0.0238973	down
ENSG00000116213	WRAP73	-1.27255	3.58256	18.1401	0.000241387	0.0238973	down
ENSG00000144677	CTDSPL	2.05556	3.43877	18.135	0.00024227	0.0239105	up
ENSG00000293176	RPSAP52	2.67656	-2.43762	15.8253	0.000243189	0.0239271	up
ENSG00000114107	CEP70	1.78678	6.00937	18.0864	0.000244733	0.0240049	up
ENSG00000261471	NA	-5.37154	-1.06088	16.4605	0.000246704	0.024124	down
ENSG00000280064	NA	9.56511	-1.07859	17.8997	0.000248266	0.0242025	up
ENSG00000251273	LINC02228	4.0282	-1.7418	17.0599	0.000252476	0.0244389	up
ENSG00000288739	NA	3.01854	-2.27681	15.8402	0.000252484	0.0244389	up
ENSG00000133169	BEX1	4.1188	4.63164	17.998	0.000252991	0.0244389	up
ENSG00000144061	NPHP1	2.23023	0.504865	17.7501	0.000254551	0.0245153	up
ENSG00000285938	NA	-2.8049	-0.759437	16.6038	0.000255495	0.0245322	down
ENSG00000124920	MYRF	-4.47115	0.140968	16.3598	0.00025743	0.0246086	down
ENSG00000272602	ZNF595	2.30801	3.79911	17.9306	0.000257835	0.0246086	up
ENSG00000212126	TAS2R50	3.01307	-1.31363	15.6303	0.000259017	0.0246476	up
ENSG00000180694	TMEM64	1.63463	4.03873	17.877	0.000261522	0.0248119	up
ENSG00000279795	NA	2.78739	-1.06596	15.7638	0.000263593	0.0249341	up
ENSG00000227110	LMCD1-AS1	2.48614	-1.37126	15.6484	0.000266771	0.0251172	up
ENSG00000151023	ENKUR	3.98032	-0.276353	16.0529	0.000267103	0.0251172	up
ENSG00000196109	ZNF676	2.50713	-0.915323	16.0082	0.000268768	0.0251994	up
ENSG00000104432	IL7	3.0278	1.23391	17.5165	0.000269742	0.0252165	up
ENSG00000172752	COL6A5	4.17924	0.51032	16.0482	0.000271724	0.0253276	up
ENSG00000111341	MGP	2.8301	-0.211425	16.5093	0.000272519	0.0253276	up
ENSG00000265206	MIR142HG	-1.42989	3.06628	17.7219	0.000275333	0.025441	down
ENSG00000119698	PPP4R4	3.56944	-1.92893	15.5475	0.000275335	0.025441	up
ENSG00000151062	CACNA2D4	-2.8287	3.6294	17.6952	0.000278389	0.025554	down
ENSG00000287789	NA	3.43713	0.416717	16.8	0.000279097	0.025554	up
ENSG00000109193	SULT1E1	-7.50554	-0.121851	17.145	0.000279514	0.025554	down
ENSG00000226070	LINC00951	3.51549	-1.43915	15.7581	0.000279997	0.025554	up
ENSG00000164342	TLR3	2.79517	1.74801	17.6843	0.000280567	0.025554	up
ENSG00000188368	PRR19	3.18299	0.207955	16.8252	0.000284378	0.0258274	up
ENSG00000130208	APOC1	4.06547	4.06134	17.5971	0.000285875	0.0258895	up
ENSG00000164953	TMEM67	1.96857	2.71625	17.5992	0.000287873	0.0259966	up
ENSG00000180530	NRIP1	2.40955	7.48776	17.5511	0.000288833	0.0260097	up
ENSG00000122420	PTGFR	-8.02135	0.527453	16.4747	0.000289833	0.0260262	down
ENSG00000215475	SIAH3	5.62249	-1.73497	16.9479	0.000291037	0.0260609	up
ENSG00000177125	ZBTB34	-1.85756	3.90143	17.5191	0.000292453	0.0261143	down
ENSG00000278224	PRICKLE4	-7.80791	-0.420008	16.3665	0.000293383	0.0261242	down
ENSG00000185896	LAMP1	-1.2196	4.92799	17.4847	0.00029502	0.0261968	down
ENSG00000166770	ZNF667-AS1	2.56401	3.56681	17.4604	0.00029888	0.0264658	up
ENSG00000196581	AJAP1	3.89468	-0.961838	15.4869	0.000301493	0.0265412	up
ENSG00000256975	NA	2.6864	-1.84045	15.5565	0.000301519	0.0265412	up
ENSG00000105223	PLD3	-2.61893	4.31575	17.414	0.000302229	0.0265412	down
ENSG00000092068	SLC7A8	3.27243	0.882203	17.079	0.000303548	0.0265838	up
ENSG00000289548	NA	4.89698	-0.455286	16.913	0.000307502	0.026734	up
ENSG00000198046	ZNF667	2.69512	3.14007	17.3792	0.000307615	0.026734	up
ENSG00000271917	NA	7.25176	-1.89256	19.1216	0.000307779	0.026734	up
ENSG00000234665	LERFS	3.14158	0.31048	16.2377	0.000313549	0.0270933	up
ENSG00000147394	ZNF185	-2.22229	2.95386	17.315	0.000313943	0.0270933	down
ENSG00000038945	MSR1	-4.89315	3.39473	17.1889	0.000314465	0.0270933	down
ENSG00000102678	FGF9	4.49706	-1.45999	16.2681	0.000317562	0.0272657	up
ENSG00000131389	SLC6A6	-1.86677	4.262	17.2477	0.000318177	0.0272657	down
ENSG00000108691	CCL2	3.96237	0.303342	15.5872	0.000320606	0.0274002	up
ENSG00000160678	S100A1	-3.7423	-0.92971	15.564	0.000322262	0.0274681	down
ENSG00000233355	CHRM3-AS2	2.90047	3.34527	17.2085	0.000324825	0.0275316	up
ENSG00000119888	EPCAM	3.56525	4.71226	17.0781	0.000325855	0.0275316	up
ENSG00000133401	PDZD2	2.4705	2.16952	17.2197	0.00032587	0.0275316	up
ENSG00000264985	NA	4.43072	-2.55319	16.1809	0.000326462	0.0275316	up
ENSG00000169432	SCN9A	3.6925	3.30433	17.1499	0.00033097	0.0278382	up
ENSG00000203778	FAM229B	2.18226	2.81566	17.1149	0.000334411	0.0280535	up
ENSG00000162946	DISC1	-1.48158	4.14128	17.0565	0.000337846	0.0281613	down
ENSG00000105143	SLC1A6	2.59468	-0.108397	15.8202	0.000338403	0.0281613	up
ENSG00000104221	BRF2	-1.45683	2.74365	17.0656	0.00033884	0.0281613	down
ENSG00000196628	TCF4	1.8464	6.17622	17.0393	0.000339229	0.0281613	up
ENSG00000291065	NA	2.56016	0.128323	16.2996	0.000343878	0.0284731	up
ENSG00000177425	PAWR	2.9379	3.91571	16.957	0.000349825	0.0288905	up
ENSG00000102935	ZNF423	6.21575	-2.31128	16.7868	0.00035143	0.0289191	up
ENSG00000134709	HOOK1	2.76505	4.08896	16.9289	0.000353065	0.0289191	up
ENSG00000168754	FAM178B	3.94434	2.24567	16.6784	0.000353653	0.0289191	up
ENSG00000288039	NA	4.92812	-1.64178	15.4791	0.0003538	0.0289191	up
ENSG00000144935	TRPC1	2.89	1.03339	16.6721	0.000362972	0.0295929	up
ENSG00000211660	IGLV2-23	4.42993	1.13497	15.8513	0.000364822	0.0296679	up
ENSG00000064601	CTSA	-1.75447	4.80159	16.7859	0.000367832	0.0298365	down
ENSG00000163818	LZTFL1	1.08505	4.82594	16.7712	0.000369493	0.0298648	up
ENSG00000254521	SIGLEC12	-3.71484	-0.625759	15.3132	0.000370214	0.0298648	down
ENSG00000217165	ANKRD18EP	5.02517	0.12618	15.3969	0.000371878	0.0298648	up
ENSG00000257883	LINC03088	-5.00994	1.56786	16.0273	0.000371928	0.0298648	down
ENSG00000153291	SLC25A27	3.62078	0.497502	16.0195	0.000373186	0.0298905	up
ENSG00000186162	CIDECP1	-5.92162	-0.31587	16.8571	0.000378737	0.0302591	down
ENSG00000286819	NA	-4.26048	-1.02461	15.4903	0.000380801	0.0303479	down
ENSG00000175155	YPEL2	-1.94301	4.73569	16.6479	0.000384428	0.0305606	down
ENSG00000260947	NA	3.60546	-0.556106	14.7654	0.000386482	0.0306474	up
ENSG00000135116	HRK	2.25152	-0.376691	15.5286	0.000393662	0.031139	up
ENSG00000128283	CDC42EP1	-3.91624	-1.00806	15.033	0.000394634	0.031139	down
ENSG00000069188	SDK2	3.08306	2.74046	16.5914	0.00039692	0.0311618	up
ENSG00000129521	EGLN3	3.61285	1.209	16.1527	0.000397817	0.0311618	up
ENSG00000105991	HOXA1	-5.96516	-0.703185	15.4706	0.000399313	0.0311618	down
ENSG00000269335	IKBKG	-1.6524	2.96958	16.5444	0.000399439	0.0311618	down
ENSG00000214548	MEG3	3.64601	1.69351	16.3299	0.000399811	0.0311618	up
ENSG00000182197	EXT1	2.14047	1.28503	16.4901	0.000406554	0.0316101	up
ENSG00000161638	ITGA5	-1.82988	4.3291	16.4523	0.000409438	0.0317569	down
ENSG00000159307	SCUBE1	-4.32858	2.02622	16.0322	0.000411441	0.031776	down
ENSG00000188153	COL4A5	-8.10077	1.65015	16.2799	0.000411679	0.031776	down
ENSG00000229839	NA	2.49581	-1.15559	14.6383	0.000415634	0.0319605	up
ENSG00000287784	NA	-8.9663	-1.02441	15.4185	0.000416073	0.0319605	down
ENSG00000130635	COL5A1	3.2228	0.267356	15.6686	0.000421042	0.0322451	up
ENSG00000198300	PEG3	3.84847	-0.472363	14.6206	0.000421802	0.0322451	up
ENSG00000290614	PRSS40A	2.41275	-1.59722	14.3874	0.000428887	0.0326377	up
ENSG00000124429	POF1B	3.73194	-1.59754	14.5976	0.000428985	0.0326377	up
ENSG00000087842	PIR	2.56958	1.69017	16.285	0.00043175	0.0327698	up
ENSG00000256633	PDE2A-AS2	4.06061	-1.87701	14.5095	0.000432865	0.0327764	up
ENSG00000225569	CCT4P2	5.0685	-2.4062	15.4011	0.000435753	0.0329169	up
ENSG00000235045	RPL7P8	2.91683	-1.17913	14.3034	0.000445474	0.0335717	up
ENSG00000187498	COL4A1	3.5037	-1.01629	14.4861	0.000447936	0.0336776	up
ENSG00000159713	TPPP3	-4.99259	1.25958	15.2658	0.000457092	0.0342851	down
ENSG00000115325	DOK1	-2.2623	3.19177	16.1072	0.000459878	0.0344131	down
ENSG00000186976	EFCAB6	2.43076	-1.04415	14.5141	0.000467557	0.0348777	up
ENSG00000109736	MFSD10	-1.4451	4.17519	16.036	0.000468332	0.0348777	down
ENSG00000120156	TEK	3.78007	-1.2057	14.447	0.000469369	0.0348777	up
ENSG00000256546	LINC02985	-2.90213	0.666355	15.7394	0.00047057	0.0348856	down
ENSG00000188290	HES4	-4.82422	0.170219	15.0668	0.000484793	0.0358102	down
ENSG00000213648	SULT1A4	-5.0427	1.00271	15.1889	0.000485288	0.0358102	down
ENSG00000108784	NAGLU	-1.65787	1.90186	15.8976	0.000495448	0.0364755	down
ENSG00000228526	MIR34AHG	-4.6503	-0.108426	15.0693	0.000499228	0.0366064	down
ENSG00000281128	PTENP1-AS	2.78616	-0.60544	14.5088	0.000499523	0.0366064	up
ENSG00000168528	SERINC2	-3.60467	-0.683693	14.3586	0.000505087	0.0368452	down
ENSG00000159840	ZYX	-1.50262	4.00816	15.7982	0.000506172	0.0368452	down
ENSG00000180071	ANKRD18A	2.6333	2.32601	15.8281	0.000506248	0.0368452	up
ENSG00000132204	LINC00470	2.63549	-0.712391	14.388	0.000508689	0.0369385	up
ENSG00000250072	SH3TC2-DT	-4.81095	-1.34993	14.5861	0.000510535	0.0369882	down
ENSG00000163331	DAPL1	-3.04746	-1.26203	14.1864	0.000512636	0.0370563	down
ENSG00000163092	XIRP2	3.44881	2.83372	15.4384	0.000514629	0.0370639	up
ENSG00000128422	KRT17	-8.43994	0.361718	15.8639	0.000515067	0.0370639	down
ENSG00000289361	NA	3.06366	-0.788385	13.9381	0.00052825	0.0379269	up
ENSG00000260314	MRC1	-4.83643	4.16215	15.6625	0.000531393	0.0380454	down
ENSG00000188171	ZNF626	2.29977	3.22059	15.6583	0.000532287	0.0380454	up
ENSG00000170627	GTSF1	-2.84159	4.7915	15.5882	0.000542106	0.0386605	down
ENSG00000232190	LINC02181	3.00749	-2.40477	14.0694	0.000545581	0.0388215	up
ENSG00000147488	ST18	-5.60029	3.80837	14.7387	0.000553045	0.0392649	down
ENSG00000173372	C1QA	-6.01735	1.76803	14.7196	0.000562491	0.0398469	down
ENSG00000169682	SPNS1	-1.76064	2.81684	15.4719	0.000566194	0.0400203	down
ENSG00000105339	DENND3	-2.10784	5.31431	15.4407	0.000568632	0.0401036	down
ENSG00000204385	SLC44A4	2.94213	0.204369	14.811	0.000571706	0.0402314	up
ENSG00000287592	NA	2.79664	-2.44266	13.5956	0.000577873	0.0405758	up
ENSG00000288815	NA	3.59976	0.343083	14.6657	0.000580676	0.0406284	up
ENSG00000051128	HOMER3	-2.96289	1.83044	15.2713	0.00058117	0.0406284	down
ENSG00000129467	ADCY4	-2.99686	-0.184015	14.6309	0.000586662	0.0409226	down
ENSG00000272910	NA	3.24245	-1.63634	13.5145	0.0005901	0.0410558	up
ENSG00000242076	IGKV1-33	4.81361	2.14658	14.4557	0.000592529	0.0410558	up
ENSG00000000003	TSPAN6	2.16793	0.024301	14.9229	0.000593322	0.0410558	up
ENSG00000079101	CLUL1	3.09021	-0.635045	14.0298	0.000597175	0.0410558	up
ENSG00000238160	LINC02863	-3.51588	0.512394	14.6858	0.000597464	0.0410558	down
ENSG00000081985	IL12RB2	2.67987	2.3543	15.3159	0.000598141	0.0410558	up
ENSG00000278330	NA	-2.87928	0.587378	14.993	0.000598736	0.0410558	down
ENSG00000206557	TRIM71	-3.03017	2.16659	15.2937	0.000599926	0.0410558	down
ENSG00000103528	SYT17	-3.45529	-0.267037	14.2661	0.000600163	0.0410558	down
ENSG00000231769	NA	2.38078	0.425466	14.6021	0.000610301	0.0416599	up
ENSG00000235092	ID2-AS1	3.27909	-2.08757	13.9082	0.00061197	0.0416845	up
ENSG00000203963	C1orf141	3.2521	-1.50502	13.6747	0.000617229	0.0419532	up
ENSG00000100167	SEPTIN3	6.56632	-2.20584	18.4972	0.000621615	0.0421614	up
ENSG00000175170	FAM182B	3.01839	-2.09726	13.3851	0.000623172	0.0421772	up
ENSG00000265743	LINC02978	-3.69975	-0.507949	14.1297	0.000634634	0.042602	down
ENSG00000239732	TLR9	3.16977	-1.6431	13.4631	0.000634684	0.042602	up
ENSG00000006534	ALDH3B1	-2.06204	4.40157	15.1132	0.000634794	0.042602	down
ENSG00000253273	NA	2.59387	-1.66425	13.3307	0.000640575	0.042779	up
ENSG00000187531	SIRT7	-1.54879	4.07041	15.0835	0.000640662	0.042779	down
ENSG00000289597	NA	-8.6068	-1.33494	15.1788	0.000641456	0.042779	down
ENSG00000101311	FERMT1	2.92966	1.23881	14.808	0.000659734	0.0437387	up
ENSG00000236849	LINC01474	4.57229	-1.95965	14.064	0.000662296	0.0437387	up
ENSG00000285847	NA	2.89748	-0.17338	14.185	0.000662762	0.0437387	up
ENSG00000279486	OR2AG1	2.56768	-0.897745	13.743	0.000663806	0.0437387	up
ENSG00000132423	COQ3	1.69167	1.76953	15.0113	0.00066408	0.0437387	up
ENSG00000213614	HEXA	-1.27697	4.97762	14.9221	0.000675458	0.0443964	down
ENSG00000211950	IGHV1-24	4.20185	1.43075	14.1413	0.000677959	0.0444691	up
ENSG00000122378	PRXL2A	2.2654	3.95334	14.8989	0.000682238	0.0446112	up
ENSG00000282865	NA	2.52679	-1.7784	13.1503	0.000682924	0.0446112	up
ENSG00000284954	NA	2.34611	-0.38586	14.1867	0.000687293	0.0448047	up
ENSG00000244692	RN7SL724P	3.77033	-1.97882	13.2966	0.000692888	0.0450773	up
ENSG00000225335	NA	-2.25035	0.114374	14.5226	0.00069578	0.0451346	down
ENSG00000266086	NA	-2.26809	2.50984	14.8453	0.000697009	0.0451346	down
ENSG00000198478	SH3BGRL2	2.43203	2.85536	14.8476	0.000698498	0.0451346	up
ENSG00000234884	GRK3-AS1	-3.66277	-1.45188	13.3791	0.000699432	0.0451346	down
ENSG00000246339	EXTL3-AS1	2.25727	-0.161031	14.2314	0.000707921	0.0455594	up
ENSG00000293210	SSR4P1	3.75044	-1.30638	14.0892	0.000708874	0.0455594	up
ENSG00000100083	GGA1	-1.46251	4.75448	14.7629	0.00071265	0.04571	down
ENSG00000280190	NA	3.21585	-1.02125	13.4259	0.000715908	0.04573	up
ENSG00000143630	HCN3	2.84269	0.334651	13.7032	0.000716435	0.04573	up
ENSG00000170260	ZNF212	-1.89632	1.61174	14.7612	0.000717266	0.04573	down
ENSG00000105926	PALS2	1.6169	5.14118	14.7149	0.000724124	0.046003	up
ENSG00000180543	TSPYL5	2.82619	1.31412	14.6736	0.000725978	0.046003	up
ENSG00000125498	KIR2DL1	3.94537	-1.84271	13.4128	0.000726005	0.046003	up
ENSG00000162849	KIF26B	-3.73138	1.61481	14.4826	0.00072886	0.046003	down
ENSG00000158497	HMHB1	3.41014	-2.22296	14.2535	0.000729605	0.046003	up
ENSG00000164362	TERT	2.51064	-1.66524	13.0557	0.000730534	0.046003	up
ENSG00000137960	GIPC2	4.37473	2.10683	14.3594	0.000732928	0.046003	up
ENSG00000234141	NA	4.38999	-1.35584	14.4784	0.000733093	0.046003	up
ENSG00000118777	ABCG2	2.75104	1.30072	14.4373	0.000741829	0.0464598	up
ENSG00000287629	NA	-2.88485	-0.192519	13.9905	0.000747476	0.0467191	down
ENSG00000059377	TBXAS1	-1.69105	4.33829	14.6184	0.000748901	0.0467191	down
ENSG00000179588	ZFPM1	2.12649	0.526487	14.4776	0.000754509	0.046977	up
ENSG00000279020	C18orf15	2.50721	-1.37308	13.0925	0.00075751	0.0470325	up
ENSG00000273314	NA	2.58862	-0.742132	13.4937	0.00075835	0.0470325	up
ENSG00000161642	ZNF385A	-2.4756	1.92658	14.5789	0.000764554	0.0473251	down
ENSG00000213973	ZNF99	2.54358	-0.901417	13.4291	0.000774222	0.0477926	up
ENSG00000268618	NA	-3.71265	-2.01373	13.192	0.000775105	0.0477926	down
ENSG00000237429	NA	-3.02804	-1.13718	13.5198	0.000780643	0.0479418	down
ENSG00000103249	CLCN7	-1.7954	2.97551	14.5059	0.000781287	0.0479418	down
ENSG00000166450	PRTG	6.02587	-1.08323	15.1664	0.000783043	0.0479418	up
ENSG00000095627	TDRD1	2.02054	-0.0667656	14.091	0.000784843	0.0479418	up
ENSG00000143627	PKLR	3.6688	1.84693	14.07	0.000785044	0.0479418	up
ENSG00000039068	CDH1	3.55456	3.35165	14.4369	0.000797659	0.0485263	up
ENSG00000154620	TMSB4Y	2.49403	1.42872	14.573	0.000803601	0.0487802	up
ENSG00000254959	INMT-MINDY4	2.51772	0.375728	13.6181	0.000806146	0.0487802	up
ENSG00000100284	TOM1	-1.66521	3.72096	14.3973	0.000807635	0.0487802	down
ENSG00000156689	GLYATL2	3.17377	-1.15004	12.8359	0.000807954	0.0487802	up
ENSG00000291108	SEPTIN7P11	5.47366	-2.3562	18.3366	0.000811382	0.0488946	up
ENSG00000196502	SULT1A1	-2.49206	4.08857	14.3624	0.00081762	0.0490858	down
ENSG00000130513	GDF15	-5.05794	-0.778111	13.7929	0.000817635	0.0490858	down
ENSG00000123146	ADGRE5	-1.57545	5.72142	14.3432	0.000820957	0.0491926	down
ENSG00000243771	RPL21P130	1.6717	-2.38533	12.6107	0.000829335	0.0495131	up
ENSG00000135926	TMBIM1	-1.09001	4.06824	14.3123	0.000830564	0.0495131	down
ENSG00000233913	RPL10P9	2.12832	4.5182	14.3142	0.000830966	0.0495131	up
ENSG00000281852	LINC00891	2.42411	2.49313	14.3042	0.000835702	0.0495546	up
ENSG00000228590	MIR4432HG	2.41745	-0.157756	13.5553	0.000836	0.0495546	up
ENSG00000173918	C1QTNF1	3.09235	-2.45912	12.9332	0.000836325	0.0495546	up
ENSG00000267119	RPL10P15	1.67025	0.106933	13.9293	0.000842101	0.0497265	up
ENSG00000214652	ZNF727	3.50117	1.26792	14.0905	0.000842346	0.0497265	up
